# Systematic analysis of genetic vulnerabilities caused by chromosome loss events in cancer

**DOI:** 10.64898/2026.10.26.762060

**Authors:** Yi Bei, Jessica Keane, Mason Lynch, Kurt M. Tamaru, Suyeon Lee, Lu Qiao, Pranav K. Kandikuppa, Gregory Gauthier-Coles, Wenqi Zhao, Klaske M. Schukken, Ines Forrest, Sarah L. Thompson, Stephanie Roessler, Alison M. Taylor, Jason M. Sheltzer

**Affiliations:** Stanford University School of Medicine, Stanford, California 94305, USA; Yale University School of Medicine, New Haven, Connecticut 06511, USA; Heidelberg University, Medical Faculty, Institute of Pathology, University Hospital Heidelberg, 69120 Heidelberg, Germany; Columbia University School of Medicine, New York, New York 10032, USA

## Abstract

Chromosome loss events are common across tumor types but rarely occur in normal tissue, raising the possibility that these alterations could be exploited as cancer-specific therapeutic vulnerabilities. Here, we integrate genome-scale CRISPR screening data with chromosome-level copy number profiles from 1,150 cancer cell lines and identify 389 dependencies that are selectively associated with individual chromosome loss events. The most significant vulnerabilities uncovered by our analysis are paralogous gene pairs, in which the loss of a paralog on an aneuploid chromosome establishes a unique dependency on its redundant paralog encoded elsewhere in the genome. We experimentally validate two paralog dependencies: loss of chromosome 8p, which encodes the phosphatase *PPP2CB*, creates a specific dependency on its paralog *PPP2CA*, while loss of the Y chromosome, which encodes the helicase *DDX3Y*, creates a specific dependency on its paralog *DDX3X*. Systematic benchmarking of CRISPR screening data indicates that the selective dependency on DDX3X in loss-of-Y cells exceeds other published aneuploidy-associated vulnerabilities and matches or exceeds most clinically-validated biomarker-target relationships. Furthermore, we found that the acute degradation of DDX3X was sufficient to trigger apoptosis *in vitro* and tumor regressions in mice. Collectively, these findings establish chromosome loss as a recurrent source of biomarker-defined therapeutic targets, identify paralog insufficiency as a general vulnerability in aneuploid cells, and provide *in vivo* proof-of-concept for targeting DDX3X in cancers with Y chromosome loss.
