## Supplementary material for "Systematic analysis of genetic vulnerabilities caused by chromosome loss events in cancer": Table S1

### Sheet: Overview
	Supplementary Table 1. Genetic vulnerabilities associated with specific chromosome loss events.
	Supplementary Table 1 lists all significant genetic vulnerabilities associated with specific chromosome loss events in DepMap, along with their relevant classification.

### Sheet: Potential targets
Dependency gene	Dependency difference	P value	Dependency (loss)	Dependency (neutral)	Lost chromosome arm	Paralog gene	Mean identity (%)	Paralog pair	Dependency gene location	Interaction partner	Category
EIF1AX	0.793284	2.22651e-13	-2.12666	-1.33337	chrY	EIF1AY	99.3056	EIF1AX-EIF1AY	chrX_p		Paralog
DDX3X	0.515758	1.2875e-15	-1.15255	-0.636791	chrY	DDX3Y	92.2846	DDX3X-DDX3Y	chrX_p		Paralog
SCAP	0.467723	0.000779104	-1.31166	-0.843939	chr16_p				chr3_p
YRDC	0.424627	3.20535e-05	-2.13124	-1.70661	chr6_q				chr1_p
MED1	0.373793	7.29175e-08	-0.893801	-0.520008	chr17_p				chr17_q
CCND1	0.372388	0.00209032	-1.26331	-0.890923	chr9_p				chr11_q	CDKN2A	interaction_dep
TYMS	0.36231	0.00111926	-0.855428	-0.493118	chr5_q	DHFR	20.0749	TYMS-DHFR	chr18_p		Paralog
YRDC	0.331164	0.000896697	-2.08326	-1.75209	chr18_p				chr1_p
CRKL	0.329618	0.00166873	-1.12795	-0.798329	chr20_p				chr22_q
PPP2CA	0.290397	3.40338e-09	-1.07057	-0.78017	chr8_p	PPP2CB	97.411	PPP2CA-PPP2CB	chr5_q		Paralog
DHFR	0.288099	0.00395753	-1.06287	-0.774766	chr15_q				chr5_q
KIF18A	0.283734	0.00555986	-1.54071	-1.25698	chr16_p	KIF22	18.3214	KIF18A-KIF22	chr11_p
SOD2	0.269011	0.00286651	-0.807303	-0.538292	chr11_q				chr6_q
CFL1	0.267306	0.00093276	-0.784817	-0.517511	chr20_p	DSTN	71.2998	CFL1-DSTN	chr11_q		Paralog
CHMP4B	0.264005	0.00452146	-1.23553	-0.971529	chr10_q				chr20_q
MED1	0.25925	0.00465249	-0.768251	-0.509	chr19_p				chr17_q	MED16	interaction_dep
HNRNPH1	0.259207	2.97357e-05	-1.28778	-1.02857	chr10_q	HNRNPF	74.8845	HNRNPH1-HNRNPF	chr5_q		Paralog
GPX4	0.256897	0.00321387	-0.85239	-0.595493	chr10_q				chr19_p	GSTO2	interaction_dep
ADSL	0.246627	0.00940315	-1.04461	-0.797983	chr5_q				chr22_q	AK6	interaction_dep
THAP1	0.244961	0.000807827	-1.38874	-1.14378	chrY				chr8_p
PPP2R1A	0.237925	0.000160322	-1.11824	-0.880311	chr11_q	PPP2R1B	85.0507	PPP2R1A-PPP2R1B	chr19_q		Paralog
TUBB4B	0.236797	4.30891e-07	-0.538771	-0.301973	chr6_p	TUBB	97.4129	TUBB4B-TUBB	chr9_q		Paralog
FBXW11	0.236193	3.00011e-05	-0.608832	-0.372639	chr10_q	BTRC	80.7551	FBXW11-BTRC	chr5_q		Paralog
SCD	0.235847	0.00080087	-0.88183	-0.645982	chr21_q				chr10_q
PSMB6	0.234062	0.00934119	-1.90602	-1.67195	chrY				chr17_p
FDPS	0.229333	3.36228e-05	-0.787974	-0.558641	chr5_q				chr1_q	HMGCR	interaction_dep
SNRPB2	0.22759	0.00187516	-0.950158	-0.722568	chr1_p				chr20_p	SF3A3	interaction_dep
CRKL	0.225421	0.00669672	-1.03205	-0.806627	chr3_p				chr22_q
MBTPS1	0.224469	0.00945577	-0.730163	-0.505694	chr4_q				chr16_q
DPAGT1	0.222655	0.00438356	-1.70587	-1.48322	chr11_q				chr11_q		CYCLOPS
PSMG1	0.218309	0.00145091	-0.65293	-0.434621	chr6_p				chr21_q
SNAP23	0.21667	0.00381703	-0.793516	-0.576846	chr1_p				chr15_q	VAMP3	interaction_dep
SNRPB2	0.213324	0.00599193	-0.906684	-0.69336	chr21_q				chr20_p
WDR1	0.212456	0.00830319	-0.939297	-0.726841	chr6_p				chr4_p
GMPS	0.211865	0.00322192	-1.16858	-0.956718	chr18_p				chr3_q
ELL	0.211491	0.000338787	-1.39885	-1.18736	chr17_p				chr19_p
CFLAR	0.210598	0.00167083	-0.691721	-0.481122	chr17_p				chr2_q
GMPS	0.208021	0.00123873	-1.16209	-0.954069	chr15_q				chr3_q
CHMP5	0.2061	0.000287626	-0.729695	-0.523595	chr6_p				chr9_p
TFRC	0.203872	0.00658563	-1.00251	-0.798636	chr5_q				chr3_q
RAB10	0.203219	0.00432153	-0.573661	-0.370442	chr20_p				chr2_p
ACO2	0.201638	0.00685315	-0.778361	-0.576723	chr15_q	IREB2	25.0611	ACO2-IREB2	chr22_q		Paralog
PDCD2	0.201569	0.00426275	-1.33091	-1.12934	chr16_p				chr6_q	RPS2	interaction_dep
BUB3	0.200426	0.00441299	-2.34187	-2.14145	chr15_q				chr10_q	BUB1B	interaction_dep
RPS4X	0.199587	0.000355622	-2.42774	-2.22815	chrY	RPS4Y1	92.7757	RPS4X-RPS4Y1	chrX_q		Paralog
ITGAV	0.198311	0.00775589	-0.632645	-0.434333	chr13_q				chr2_q
TOE1	0.195436	0.000257787	-0.652239	-0.456803	chr16_p	PARN	15.8658	TOE1-PARN	chr1_p
THAP1	0.192825	0.00212225	-1.36809	-1.17526	chr16_p				chr8_p
GMNN	0.192137	0.000420909	-0.635208	-0.443071	chr20_p				chr6_p
SCAP	0.188691	0.00599193	-1.18672	-0.998033	chr21_q				chr3_p
KTI12	0.187181	7.42503e-05	-0.776673	-0.589492	chr4_q				chr1_p
CLTC	0.184507	0.000539476	-1.5966	-1.41209	chr10_q				chr17_q
QARS1	0.183781	0.00066515	-1.78067	-1.59689	chr5_q				chr3_p	LARS1	interaction_dep
EIF1AX	0.182686	0.00816685	-2.09908	-1.91639	chr15_q				chrX_p
SDHB	0.182523	0.00400684	-0.553122	-0.370598	chr5_q				chr1_p
THAP1	0.18251	0.00599092	-1.35702	-1.17451	chr15_q				chr8_p
CDK4	0.181922	0.000230005	-0.782494	-0.600572	chr1_p	CDK11A	27.4943	CDK4-CDK11A	chr12_q		Paralog
YPEL5	0.180342	0.0026332	-0.774251	-0.593909	chr20_p				chr2_p
DPAGT1	0.179686	0.00141267	-1.60481	-1.42512	chr4_q				chr11_q
PPP2R1A	0.179375	0.00619562	-1.04472	-0.865342	chr6_p				chr19_q	PPP2R5D	interaction_dep
FOSL1	0.179188	4.05079e-05	-0.506355	-0.327167	chr6_p				chr11_q
SRSF2	0.177477	0.00360479	-2.41984	-2.24236	chr14_q				chr17_q
CFLAR	0.177382	0.00860287	-0.695229	-0.517847	chr18_p				chr2_q
NAPG	0.175187	0.000451197	-0.855856	-0.680669	chr19_q	NAPA	24.4013	NAPG-NAPA	chr18_p		Paralog
TUT1	0.175088	0.00973143	-2.02114	-1.84605	chr20_p				chr11_q
PPP1R15B	0.174903	0.00593574	-0.933872	-0.758969	chr8_p				chr1_q
UBC	0.174822	0.00665781	-0.483082	-0.30826	chr5_q				chr12_q	SQSTM1	interaction_dep
MAGOH	0.174436	6.74811e-05	-1.0874	-0.91296	chr12_p	MAGOHB	97.9637	MAGOH-MAGOHB	chr1_p		Paralog
MVK	0.174113	0.000136255	-0.946719	-0.772606	chr14_q				chr12_q	IGHD	interaction_dep
ADSS2	0.17301	0.00214828	-0.598647	-0.425637	chr15_q				chr1_q
PELO	0.171596	0.0021051	-0.946544	-0.774947	chrY				chr5_q
SRSF7	0.170624	3.1493e-05	-2.15935	-1.98873	chr3_p				chr2_p
ATP1A1	0.170028	0.00701502	-1.22033	-1.0503	chr15_q				chr1_p
CDIPT	0.168418	0.000140574	-0.643959	-0.47554	chr16_p				chr16_p		CYCLOPS
PSMB5	0.166034	0.00220277	-1.89687	-1.73084	chrY				chr14_q
UBE2N	0.165493	0.00463226	-1.24731	-1.08182	chr8_p				chr12_q
ATP6V0B	0.164702	0.000703618	-1.27409	-1.10939	chr16_q				chr1_p	ATP6V0D1	interaction_dep
PSMD6	0.163243	0.00120218	-2.08417	-1.92092	chr3_p				chr3_p		CYCLOPS
ELL	0.16321	0.0035472	-1.3638	-1.20059	chr3_p				chr19_p	EAF1	interaction_dep
CHMP6	0.162338	0.00614485	-1.69881	-1.53648	chr19_q				chr17_q	CHMP2A	interaction_dep
KCMF1	0.161661	0.00634479	-1.06725	-0.905591	chrY				chr2_p
AK6	0.161456	0.00461061	-1.21313	-1.05167	chr11_q				chr5_q
PPP1R15B	0.161309	0.0084466	-0.950616	-0.789306	chr4_p				chr1_q
RAB10	0.161272	0.0079663	-0.556376	-0.395104	chr19_p	RAB8A	68.3249	RAB10-RAB8A	chr2_p		Paralog
KLF5	0.161092	5.9239e-05	-0.406623	-0.245531	chr21_q				chr13_q
FOSL1	0.160578	0.000403218	-0.498053	-0.337475	chr19_q	FOSB	37.8971	FOSL1-FOSB	chr11_q		Paralog
SNRPB	0.160338	0.00914179	-1.97617	-1.81583	chr20_p				chr20_p		CYCLOPS
GMNN	0.160255	0.000145002	-0.535057	-0.374802	chr8_p				chr6_p
ELOB	0.160224	0.00344521	-1.44567	-1.28544	chr4_p				chr16_p
KTI12	0.159807	0.00216746	-0.776673	-0.616865	chr4_p				chr1_p
DUT	0.159344	0.00220133	-1.8858	-1.72645	chr5_q				chr15_q
RBM8A	0.157133	0.00875507	-1.34652	-1.18939	chr14_q				chr1_q
TXNRD1	0.156751	0.00501922	-0.496922	-0.340171	chr11_q				chr12_q
ARIH1	0.156737	7.71968e-05	-1.49622	-1.33948	chr8_p				chr15_q
GSPT1	0.155865	0.00352576	-1.82864	-1.67278	chr3_p				chr16_p	CRBN	interaction_dep
AIFM1	0.154768	0.000318643	-0.418155	-0.263387	chr3_p				chrX_q	CHCHD4	interaction_dep
SRSF7	0.154079	0.00348742	-2.15738	-2.0033	chr9_p				chr2_p
DNAAF10	0.153755	6.97498e-05	-0.944845	-0.79109	chr19_q				chr2_p
RARS2	0.153632	0.0022048	-0.613635	-0.460003	chr15_q				chr6_q
AK6	0.15337	0.00701033	-1.17586	-1.02249	chr4_p				chr5_q
TAF5L	0.153328	0.000522774	-0.386285	-0.232957	chr5_q				chr1_q	TAF9	interaction_dep
PIK3C3	0.153069	0.00113494	-0.600969	-0.4479	chr18_q				chr18_q		CYCLOPS
UQCR10	0.152775	0.00345548	-0.388073	-0.235298	chr5_q				chr22_q	NDUFA2	interaction_dep
MED12	0.152559	0.00168985	-0.609691	-0.457131	chr5_q				chrX_q
CYB5B	0.152403	0.00108307	-0.313794	-0.161391	chr16_p				chr16_q
DPAGT1	0.151614	0.00834254	-1.63597	-1.48436	chr16_p				chr11_q	PMM2	interaction_dep
MSTO1	0.150877	0.000960987	-0.954867	-0.80399	chr16_p				chr1_q
KRR1	0.150601	0.000831868	-1.22446	-1.07386	chrY				chr12_q
PMPCA	0.150261	0.00402904	-1.4601	-1.30984	chr4_q				chr9_q
KRT8	0.150154	0.00184223	-0.731069	-0.580915	chr17_p				chr12_q	TP53	interaction_dep
FEN1	0.149929	0.000214532	-0.840461	-0.690532	chr10_p				chr11_q
MED30	0.149704	0.00183792	-1.9841	-1.83439	chr6_p				chr8_q	MED20	interaction_dep
PMPCA	0.149617	0.00262531	-1.4601	-1.31049	chr4_p				chr9_q
NR2C2AP	0.149455	0.00793864	-0.488599	-0.339144	chr11_q				chr19_p
ANAPC11	0.149298	0.00510292	-1.56079	-1.4115	chr17_p				chr17_q
GTF2B	0.149281	8.95715e-05	-2.03194	-1.88266	chr19_p				chr1_p	POLR2E	interaction_dep
PDS5A	0.149281	0.00169691	-0.435559	-0.286279	chr16_q				chr4_p
IMP3	0.149255	0.0073786	-1.44653	-1.29728	chr5_q				chr15_q
POP5	0.148929	0.00345191	-1.7302	-1.58127	chr21_q				chr12_q
CHMP6	0.148724	0.00644652	-1.67682	-1.52809	chr19_p				chr17_q
ELOB	0.148686	0.00938641	-1.44567	-1.29698	chr4_q				chr16_p
PABPN1	0.148563	0.000787268	-1.5991	-1.45053	chr17_p				chr14_q
WWTR1	0.14846	0.0007136	-0.450572	-0.302112	chr11_q	YAP1	45.5139	WWTR1-YAP1	chr3_q		Paralog
NDE1	0.147253	4.72317e-06	-0.456932	-0.309679	chr17_p	NDEL1	55.8944	NDE1-NDEL1	chr16_p		Paralog
MED24	0.147225	0.0061593	-0.456704	-0.309478	chr17_p				chr17_q
SREBF1	0.146886	0.00384409	-0.406225	-0.259339	chrY				chr17_p
MBTPS1	0.146263	0.0015053	-0.709158	-0.562895	chr16_p				chr16_q
LTO1	0.146091	0.00879719	-1.869	-1.72291	chr18_p				chr11_q
BUD13	0.145918	4.71583e-08	-0.864887	-0.718969	chr11_q				chr11_q		CYCLOPS
GART	0.145857	0.000347393	-0.565084	-0.419227	chr5_q				chr21_q
PREB	0.143714	0.00147739	-1.33877	-1.19505	chr5_q				chr2_p	SAR1B	interaction_dep
BUB1B	0.143396	0.000624142	-1.18251	-1.03911	chr10_q				chr15_q
DYNC1H1	0.142907	0.00111573	-1.61199	-1.46908	chr17_p	DNAH9	22.4774	DYNC1H1-DNAH9	chr14_q		Paralog
SF3B2	0.141805	0.00508646	-1.46627	-1.32447	chr9_q				chr11_q
PIK3C3	0.141763	0.00481849	-0.609045	-0.467282	chr18_p				chr18_q
DPAGT1	0.141504	0.00724663	-1.60481	-1.46331	chr4_p				chr11_q
NAMPT	0.141047	0.00179514	-0.417651	-0.276604	chr15_q				chr7_q
MAEA	0.14093	0.00179772	-0.418192	-0.277261	chr6_p				chr4_p	RANBP9	interaction_dep
PELO	0.140529	0.00438126	-0.850669	-0.71014	chr4_q				chr5_q	ABCE1	interaction_dep
AHCYL1	0.140052	0.00105223	-0.500297	-0.360245	chr14_q				chr1_p
STX4	0.138947	0.000546777	-0.450921	-0.311974	chr19_p				chr16_p
NOL6	0.138817	0.00143789	-1.21991	-1.08109	chr6_p				chr9_p	WDR46	interaction_dep
ARHGEF7	0.137582	0.00469596	-0.379099	-0.241517	chr6_p				chr13_q
POLR3A	0.13736	0.00263996	-2.40403	-2.26667	chr19_q				chr10_q
SDHC	0.137343	0.00991213	-0.858039	-0.720697	chr6_q				chr1_q
ARPC4	0.13712	0.00039089	-0.748148	-0.611028	chr4_q				chr3_p
CIAO3	0.136557	0.000484726	-1.81081	-1.67425	chr22_q				chr16_p
GPI	0.136538	0.00492116	-0.490481	-0.353942	chr14_q				chr19_q
MVD	0.136535	0.00255725	-0.646896	-0.510362	chr16_q				chr16_q		CYCLOPS
AHCYL1	0.136297	0.00487802	-0.485665	-0.349368	chr5_q				chr1_p	BHMT	interaction_dep
EIF1AX	0.136238	0.00428854	-2.01927	-1.88303	chr4_p				chrX_p
HNRNPK	0.136018	0.00410394	-2.42448	-2.28847	chr17_p				chr9_q
SEPSECS	0.135938	0.00331124	-0.468659	-0.332722	chr11_p				chr4_p
PYROXD1	0.135384	0.000599725	-0.820711	-0.685326	chr19_q				chr12_p
ERH	0.135291	0.00600731	-2.18145	-2.04616	chr12_p				chr14_q
SNRPB	0.135037	0.00456608	-1.92599	-1.79095	chr14_q				chr20_p
ARHGEF7	0.134933	0.000216303	-0.332564	-0.197632	chr8_p				chr13_q
RIOK1	0.13461	6.68428e-05	-1.22764	-1.09303	chr6_p				chr6_p		CYCLOPS
CHMP5	0.134567	0.00606843	-0.643038	-0.508471	chr6_q				chr9_p	VTA1	interaction_dep
PPP1R15B	0.134252	0.00799782	-0.946165	-0.811913	chrY				chr1_q
ADSS2	0.134146	0.00718141	-0.567209	-0.433064	chr18_p				chr1_q
RAB10	0.133761	0.0045405	-0.582036	-0.448276	chr18_p	RAB31	43.5513	RAB10-RAB31	chr2_p		Paralog
ZW10	0.133711	7.95495e-07	-0.350116	-0.216405	chr11_q				chr11_q		CYCLOPS
ANAPC15	0.133689	0.00180822	-0.642986	-0.509297	chr13_q				chr11_q	CDC16	interaction_dep
ZNHIT2	0.133668	0.000790233	-1.5425	-1.40883	chr9_p				chr11_q
CDK4	0.133458	0.00289026	-0.736378	-0.602921	chr21_q				chr12_q
IPO9	0.133361	0.000474862	-0.73607	-0.602709	chr11_q				chr1_q
PSMA5	0.133317	0.000231532	-1.97192	-1.8386	chr10_q				chr1_p
ZC3H13	0.133128	8.8791e-06	-0.566725	-0.433597	chr13_q				chr13_q		CYCLOPS
CCDC115	0.133058	0.00282578	-0.794854	-0.661796	chr16_p				chr2_q
MAT2A	0.132934	0.00142042	-1.87834	-1.74541	chr18_p				chr2_p
SNRPB2	0.132808	0.00765068	-0.855913	-0.723105	chr3_p				chr20_p
EIF1	0.132708	0.000194244	-1.2388	-1.10609	chr3_p	EIF1B	92.0354	EIF1-EIF1B	chr17_q		Paralog
PELO	0.132494	0.00270679	-0.871062	-0.738568	chr21_q				chr5_q
MCL1	0.132478	0.00631318	-0.700185	-0.567708	chr10_q				chr1_q
RAB6A	0.132453	0.00934092	-0.504345	-0.371892	chr19_p	RAB8A	37.1086	RAB6A-RAB8A	chr11_q		Paralog
THOC3	0.132331	0.000362791	-1.41876	-1.28643	chr9_p				chr5_q
LSM7	0.131978	0.00175106	-2.00452	-1.87254	chr5_q				chr19_p
PPP2CA	0.131451	0.00631652	-1.02695	-0.895497	chr19_q	PPP5C	28.5594	PPP2CA-PPP5C	chr5_q		Paralog
PSMD7	0.131446	0.000195035	-1.80523	-1.67379	chr10_q				chr16_q
HNRNPU	0.131153	0.00109797	-1.18093	-1.04978	chr11_q	HNRNPUL2	40.9405	HNRNPU-HNRNPUL2	chr1_q		Paralog
SRSF2	0.131022	0.00448706	-2.39513	-2.26411	chr11_q	SRSF8	65.7785	SRSF2-SRSF8	chr17_q		Paralog
PSMD1	0.130607	0.00298023	-1.25241	-1.12181	chr10_q				chr2_q
SLU7	0.13032	8.83353e-05	-1.40804	-1.27772	chr10_q				chr5_q
FOSL1	0.130183	5.97722e-05	-0.456579	-0.326396	chr6_q				chr11_q
TTI2	0.12936	5.22743e-05	-0.851485	-0.722125	chr8_p				chr8_p		CYCLOPS
RUVBL1	0.129224	0.00211241	-1.84605	-1.71682	chr10_q				chr3_q
EXOSC4	0.128443	0.000448082	-1.45023	-1.32178	chrY				chr8_q
ADAR	0.128284	0.00100052	-0.635336	-0.507052	chr3_p				chr1_q
TXNL4A	0.128255	0.00222333	-2.42072	-2.29246	chr9_q				chr18_q
FOSL1	0.127974	0.000166901	-0.455009	-0.327035	chr16_p				chr11_q
LETM1	0.127947	0.00121683	-0.87629	-0.748343	chrY				chr4_p
MCM3AP	0.12782	5.18792e-07	-1.45294	-1.32512	chr17_p				chr21_q
COPA	0.12773	0.00572256	-2.0963	-1.96857	chr19_q				chr1_q
HYPK	0.127461	2.8431e-06	-0.994362	-0.866901	chr4_q				chr15_q	NAA15	interaction_dep
NUS1	0.126941	0.00503697	-1.5427	-1.41576	chr6_q				chr6_q		CYCLOPS
TEDC2	0.126368	0.000511459	-0.330159	-0.203791	chr16_p				chr16_p		CYCLOPS
WDR73	0.126354	0.0062673	-0.55685	-0.430495	chr21_q				chr15_q	CHAF1B	interaction_dep
POLR3D	0.12627	3.08182e-08	-0.535003	-0.408733	chr8_p				chr8_p		CYCLOPS
NCKAP1	0.126031	0.00108822	-0.554734	-0.428703	chr4_q				chr2_q
RBM25	0.125945	0.00281929	-1.45503	-1.32908	chr3_p				chr14_q
NVL	0.125903	0.000448654	-1.38421	-1.25831	chr10_p				chr1_q
ALG1	0.125721	0.00812409	-0.922382	-0.796661	chr16_p				chr16_p		CYCLOPS
PSMG1	0.125649	0.00621454	-0.533946	-0.408297	chr6_q				chr21_q	TCP1	interaction_dep
MAT2A	0.124394	0.00463226	-1.85283	-1.72844	chr8_p				chr2_p
PABPN1	0.124383	0.00724659	-1.60282	-1.47843	chr19_p				chr14_q	ELAVL1	interaction_dep
TUBA1C	0.124271	1.08873e-05	-0.878546	-0.754275	chr8_p				chr12_q
TARS1	0.124024	0.00724131	-1.99351	-1.86948	chr10_q				chr5_p
PSMG1	0.123656	0.00245557	-0.557596	-0.433941	chr16_p				chr21_q
KRAS	0.123625	0.000825096	-0.491496	-0.36787	chr1_p	NRAS	83.8203	KRAS-NRAS	chr12_p		Paralog
KLF5	0.123564	0.00193075	-0.359737	-0.236174	chr4_p	KLF3	24.4164	KLF5-KLF3	chr13_q		Paralog
PCYT1A	0.12356	0.00335961	-0.916229	-0.792668	chr6_p				chr3_q
MED24	0.123438	0.00224002	-0.477102	-0.353664	chr5_q				chr17_q
RRAGA	0.123224	0.00406992	-0.506242	-0.383017	chr11_q				chr9_p	LAMTOR1	interaction_dep
EIF4A3	0.122926	0.00466231	-2.43305	-2.31013	chr14_q	DDX24	19.6049	EIF4A3-DDX24	chr17_q
OST4	0.122795	0.00123417	-0.476164	-0.353369	chr4_q				chr2_p	OSTC	interaction_dep
WDR77	0.12266	0.00115155	-1.40323	-1.28057	chr4_p				chr1_p
ANLN	0.122649	1.21851e-05	-0.682853	-0.560204	chr3_p				chr7_p	RHOA	interaction_dep
ACLY	0.122598	0.00848172	-0.487972	-0.365374	chr16_p				chr17_q
GEMIN5	0.122356	0.00921319	-1.59271	-1.47036	chr15_q	WDR73	13.4	GEMIN5-WDR73	chr5_q
PSMB2	0.122211	0.00320996	-1.98506	-1.86285	chr15_q	PSMA4	19.3743	PSMB2-PSMA4	chr1_p
SLC33A1	0.122119	5.4088e-06	-0.338259	-0.21614	chr3_p				chr3_q
H2AX	0.121948	0.000894903	-0.57082	-0.448873	chrY				chr11_q
TRIAP1	0.121884	0.00095767	-1.30223	-1.18035	chr3_p				chr12_q	TAMM41	interaction_dep
CDCA5	0.121793	0.00835802	-0.989893	-0.8681	chrY				chr11_q
VPS25	0.12122	0.00121017	-2.31347	-2.19225	chr3_p				chr17_q
MED24	0.12118	0.00282465	-0.469591	-0.348411	chr6_p				chr17_q
DDX39B	0.121004	0.00622027	-0.819598	-0.698594	chr19_p	DDX39A	89.5907	DDX39B-DDX39A	chr6_p		Paralog
CHMP5	0.120915	0.00583423	-0.648655	-0.527739	chr1_p				chr9_p
HSPA13	0.120839	0.000190656	-0.335724	-0.214885	chr21_q				chr21_q		CYCLOPS
POM121C	0.120529	0.00414683	-0.634711	-0.514182	chr6_p	POM121L2	39.4881	POM121C-POM121L2	chr7_q		Paralog
POM121C	0.120138	0.00295802	-0.628576	-0.508438	chr20_p				chr7_q
RPL37A	0.119894	0.00606325	-2.12948	-2.00959	chr12_p				chr2_q
SF3A1	0.119792	0.0013705	-1.78036	-1.66057	chr9_q				chr22_q
ADAR	0.119738	0.00293961	-0.61492	-0.495182	chr8_p				chr1_q
RNF8	0.119732	0.000776775	-0.63679	-0.517058	chrY				chr6_p
TTI2	0.119678	0.00300783	-0.829618	-0.70994	chr4_q				chr8_p
RNF4	0.119455	0.00449502	-0.653021	-0.533566	chr20_p				chr4_p
NIP7	0.119192	0.00604183	-1.96245	-1.84326	chr10_p				chr16_q	GTPBP4	interaction_dep
POLR1F	0.119043	0.00197033	-2.03737	-1.91832	chr4_q				chr7_p
CDC40	0.118846	1.05469e-05	-0.936508	-0.817662	chr6_q				chr6_q		CYCLOPS
MRPS18C	0.118825	0.000194367	-0.376486	-0.25766	chr4_p				chr4_q
PWP2	0.118568	0.00778001	-1.32815	-1.20958	chr16_p				chr21_q	TBL3	interaction_dep
IK	0.118476	0.00021661	-1.5595	-1.44102	chr9_q				chr5_q
METTL1	0.117731	0.00427788	-0.43507	-0.317339	chr4_q				chr12_q
TCOF1	0.117671	0.00390524	-0.641736	-0.524065	chr8_p				chr5_q
SMG6	0.11749	0.000880773	-1.03687	-0.919379	chr11_q				chr17_p
PKMYT1	0.117474	0.00212383	-1.45891	-1.34144	chr1_p	PDIK1L	16.5375	PKMYT1-PDIK1L	chr16_p	RPS6KA1	interaction_dep
OST4	0.117439	0.0013746	-0.476164	-0.358725	chr4_p				chr2_p
NSMCE3	0.11722	0.000504631	-0.91108	-0.79386	chr10_p				chr15_q
SFPQ	0.116862	0.000878956	-1.53977	-1.42291	chr9_q				chr1_p
TTI1	0.116856	0.00943894	-0.840259	-0.723403	chr5_q				chr20_q
MED24	0.116833	0.00612117	-0.46758	-0.350746	chr16_p				chr17_q
MRPS18C	0.116819	0.00948976	-0.3919	-0.275081	chrY				chr4_q
WDR7	0.116657	0.00900941	-0.872168	-0.755511	chr19_q	WDR62	10.8211	WDR7-WDR62	chr18_q
TIPRL	0.116653	0.000336059	-0.441565	-0.324911	chr6_p				chr1_q
NHP2	0.11659	1.90385e-05	-0.887238	-0.770648	chr4_q				chr5_q	GAR1	interaction_dep
CLNS1A	0.116483	0.00552122	-1.49495	-1.37847	chr20_p				chr11_q	SNRPB	interaction_dep
HAUS5	0.116472	0.00577325	-1.43592	-1.31945	chr10_q				chr19_q
POLR3D	0.11641	7.4187e-05	-0.516123	-0.399713	chr22_q				chr8_p	POLR3H	interaction_dep
CDC123	0.116352	0.00152464	-1.99521	-1.87885	chr5_q				chr10_p
NCKAP1	0.116299	0.00233338	-0.554734	-0.438435	chr4_p				chr2_q
ANLN	0.116126	0.00223308	-0.699713	-0.583587	chr19_q				chr7_p
SMARCA4	0.116046	0.00589996	-0.390845	-0.274799	chr9_p	SMARCA2	76.5143	SMARCA4-SMARCA2	chr19_p		Paralog
AFG3L2	0.11596	0.00703589	-1.28434	-1.16838	chr8_p				chr18_p
NACA	0.115635	0.00931295	-1.28291	-1.16727	chr1_p				chr12_q
PPP1R2	0.114804	0.00937813	-0.743223	-0.628419	chrY				chr3_q
ATP5ME	0.114553	0.00604166	-0.473387	-0.358834	chr4_p				chr4_p		CYCLOPS
RICTOR	0.114275	0.0098761	-0.537695	-0.42342	chr14_q				chr5_p	AKT1	interaction_dep
HYPK	0.11423	9.83625e-05	-0.994362	-0.880132	chr4_p				chr15_q	HTT	interaction_dep
XRN1	0.11393	0.00321051	-0.86783	-0.7539	chr10_p				chr3_q
HAPLN2	0.113778	0.000311719	-0.503799	-0.390021	chr20_p				chr1_q
ICE2	0.113757	0.00805124	-0.538576	-0.424819	chr6_p				chr15_q
ARPC4	0.113426	0.000793422	-0.748148	-0.634722	chr4_p				chr3_p
EIF2S1	0.113398	0.00135802	-1.86774	-1.75434	chr10_q				chr14_q
EEF2KMT	0.113267	0.00790404	-0.832843	-0.719576	chr14_q				chr16_p	VCPKMT	interaction_dep
ESS2	0.113267	0.000628426	-1.05274	-0.939473	chr19_p				chr22_q
SLC33A1	0.113171	0.000186098	-0.361302	-0.248131	chr11_p				chr3_q
CFDP1	0.112996	1.04729e-05	-0.431412	-0.318416	chr16_q				chr16_q		CYCLOPS
USP8	0.112829	0.000313379	-0.818192	-0.705363	chr10_q				chr15_q
VBP1	0.11276	0.00463955	-0.664354	-0.551594	chr6_q				chrX_q	TCP1	interaction_dep
LCMT1	0.112718	0.00300878	-0.396603	-0.283885	chr9_p				chr16_p
RBM4B	0.11264	0.00346411	-0.305862	-0.193222	chr8_p				chr11_q
SREBF1	0.11229	0.00129785	-0.367322	-0.255032	chr21_q				chr17_p
SMARCA5	0.112217	0.00832935	-0.59803	-0.485814	chr17_p	CHD3	21.5409	SMARCA5-CHD3	chr4_q		Paralog
ANLN	0.112118	0.000866256	-0.707325	-0.595207	chr19_p				chr7_p
EIF1AX	0.111947	0.00861578	-2.0279	-1.91595	chr8_p				chrX_p
POLR3B	0.111806	0.00146456	-1.95397	-1.84216	chr3_p				chr12_q
FLII	0.111731	0.000592367	-0.386722	-0.27499	chr3_p	VILL	18.1931	FLII-VILL	chr17_p	LRRFIP2	interaction_dep
N6AMT1	0.111617	0.00174226	-0.466182	-0.354565	chr16_p				chr21_q
PPP6R3	0.111583	0.00434594	-0.41362	-0.302037	chr20_p				chr11_q
ABCF1	0.111461	0.00497058	-1.03779	-0.926328	chr6_p				chr6_p		CYCLOPS
WDR73	0.111434	0.00646449	-0.600766	-0.489332	chr1_p	RBBP4	14.7454	WDR73-RBBP4	chr15_q	NASP	interaction_dep
METTL1	0.111356	0.00467185	-0.463803	-0.352447	chr16_p				chr12_q	SGF29	interaction_dep
MBTPS2	0.11116	0.00263473	-0.522487	-0.411327	chr16_p				chrX_p
TUBA1C	0.110932	0.00818167	-0.918686	-0.807754	chr11_q				chr12_q
WDR77	0.11091	0.00812409	-1.44529	-1.33438	chr16_p	WDR24	12.3599	WDR77-WDR24	chr1_p
COG7	0.110803	0.0046236	-0.334335	-0.223532	chr14_q				chr16_p	GOLGA5	interaction_dep
CHMP6	0.110785	0.00843964	-1.6362	-1.52541	chr8_p				chr17_q
HSPA9	0.110753	0.0031103	-2.32283	-2.21208	chr10_q				chr5_q
CIAO3	0.110728	0.00925212	-1.80463	-1.6939	chr10_q				chr16_p	MMS19	interaction_dep
SCYL1	0.110324	0.000158326	-0.526612	-0.416288	chr19_q				chr11_q
EIF1AX	0.11029	0.00468659	-2.01927	-1.90898	chr4_q				chrX_p
INTS11	0.109878	0.00848555	-2.00158	-1.89171	chr9_p				chr1_p
SFPQ	0.109529	0.000917598	-1.51715	-1.40762	chr17_p				chr1_p
POLR1A	0.109285	0.00765159	-1.44931	-1.34003	chrY				chr2_p
KPNB1	0.109276	0.0049827	-2.08417	-1.9749	chr14_q	IPO4	17.153	KPNB1-IPO4	chr17_q
HNRNPU	0.10907	0.000201701	-1.13607	-1.027	chr13_q				chr1_q
RBM42	0.108807	0.000413224	-0.68945	-0.580643	chr19_q				chr19_q		CYCLOPS
ARF1	0.108651	0.000488282	-0.3726	-0.263949	chr3_p	ARF4	79.779	ARF1-ARF4	chr1_q		Paralog
OGT	0.108614	0.00185255	-1.45308	-1.34446	chr9_q	TTC16	7.98569	OGT-TTC16	chrX_q	WDR5	interaction_dep
PMVK	0.108554	0.00426275	-0.358592	-0.250038	chr16_p				chr1_q
RAB10	0.108235	0.00882305	-0.544093	-0.435858	chr1_p	RAB3B	47.831	RAB10-RAB3B	chr2_p		Paralog
ACACA	0.108173	0.00303314	-0.489376	-0.381202	chr11_q	PC	20.4234	ACACA-PC	chr17_q		Paralog
TMED10	0.108012	0.0013238	-0.700427	-0.592415	chr17_p				chr14_q
RPS13	0.107826	0.000921328	-1.70145	-1.59362	chr14_q				chr11_p	RPS29	interaction_dep
CCDC115	0.107791	0.000845396	-0.764682	-0.656891	chr4_q				chr2_q
NVL	0.107697	0.00269729	-1.36007	-1.25237	chr11_q				chr1_q
SRP54	0.107531	0.00450063	-2.3116	-2.20407	chr19_p				chr14_q
TXNL4A	0.106977	0.00958653	-2.38321	-2.27624	chr9_p				chr18_q
CHEK1	0.106876	0.00190817	-1.81685	-1.70997	chr14_q				chr11_q
ANKLE2	0.10676	0.00882236	-2.38371	-2.27695	chr10_p				chr12_q
ANLN	0.106721	0.00927668	-0.720831	-0.61411	chr6_p				chr7_p
MRPS18C	0.106657	0.000159156	-0.376486	-0.269828	chr4_q				chr4_q		CYCLOPS
OST4	0.106544	0.000635615	-0.459913	-0.353369	chr3_p				chr2_p	STT3B	interaction_dep
TMED10	0.106332	0.00515363	-0.712303	-0.60597	chr22_q				chr14_q
NUDC	0.106305	0.000248294	-0.810753	-0.704448	chr19_p				chr1_p	DNAJB1	interaction_dep
IPO9	0.106283	0.00056519	-0.672006	-0.565723	chr6_q				chr1_q
RPLP0	0.105337	0.00207976	-1.65091	-1.54557	chr5_q				chr12_q
RNF168	0.105278	0.000563749	-0.517979	-0.412701	chr4_p				chr3_q
NACA	0.105225	0.00388021	-1.28235	-1.17712	chr6_q				chr12_q
EXT1	0.104929	0.00245037	-0.306226	-0.201297	chr4_p				chr8_q
RBM22	0.104928	0.00205639	-1.68525	-1.58032	chr17_p				chr5_q	PRPF8	interaction_dep
ATP6V1H	0.104917	9.40662e-06	-0.946451	-0.841534	chr8_p				chr8_q	ATP6V1B2	interaction_dep
ARIH1	0.104663	0.00985886	-1.46261	-1.35794	chr15_q				chr15_q		CYCLOPS
TTI2	0.104593	0.00940948	-0.829618	-0.725025	chr4_p				chr8_p
BCAS2	0.104542	0.00142183	-1.36972	-1.26518	chrY				chr1_p
NUP160	0.104279	0.00116536	-1.44703	-1.34275	chr16_q				chr11_p
UNC50	0.10419	0.00126338	-0.519685	-0.415495	chr14_q				chr2_q
TICRR	0.104185	0.00481773	-1.84717	-1.74299	chr19_q				chr15_q
RPRD2	0.104128	0.000195428	-0.45436	-0.350233	chr9_q				chr1_q
CCT7	0.10408	9.21066e-05	-1.31491	-1.21083	chr12_p				chr2_p
TIPARP	0.103966	0.000464562	-0.427956	-0.32399	chr19_q				chr3_q
KANSL1	0.103956	0.00112943	-1.01787	-0.913917	chr9_q				chr17_q	WDR5	interaction_dep
TRAPPC8	0.103951	0.00038593	-1.59147	-1.48752	chr14_q				chr18_q	TRAPPC6B	interaction_dep
NUP58	0.103829	0.00109572	-0.751258	-0.647428	chrY				chr13_q
JUNB	0.103768	0.00114553	-0.324011	-0.220243	chr6_p				chr19_p
NHP2	0.103728	3.56124e-05	-0.887238	-0.783509	chr4_p				chr5_q
PFDN1	0.103675	0.00321983	-0.715433	-0.611759	chr19_q				chr5_q
RFT1	0.10362	0.00341445	-0.761373	-0.657752	chr4_q				chr3_p
PSMC1	0.103592	0.00560492	-1.3285	-1.22491	chr9_q				chr14_q
DAD1	0.103548	0.00791146	-1.87373	-1.77018	chr4_q				chr14_q	OSTC	interaction_dep
POLR1E	0.103537	0.00513034	-0.740281	-0.636744	chr4_q				chr9_p
PTPMT1	0.103513	0.00600562	-0.582727	-0.479214	chr11_p	DUSP8	13.1502	PTPMT1-DUSP8	chr11_p		CYCLOPS
PRPF38B	0.103412	0.00581796	-1.89814	-1.79473	chrY				chr1_p
WDR77	0.103314	0.00206475	-1.40323	-1.29992	chr4_q				chr1_p
ARF1	0.103203	0.00663678	-0.397517	-0.294313	chr1_p				chr1_q
CLNS1A	0.103145	0.0059774	-1.49702	-1.39387	chr19_q				chr11_q	SNRPD2	interaction_dep
TELO2	0.103141	0.00690396	-0.681516	-0.578375	chr5_q				chr16_p
MTBP	0.103131	0.00137723	-1.75667	-1.65354	chr10_q				chr8_q
ACACA	0.102654	0.0031565	-0.489684	-0.38703	chr18_p				chr17_q
NCKAP1	0.102474	0.0062874	-0.550612	-0.448138	chr21_q				chr2_q
ANKRD11	0.102404	0.00482033	-0.302932	-0.200528	chr13_q				chr16_q
ING3	0.102363	0.00707974	-0.504943	-0.40258	chr11_q				chr7_q	KAT5	interaction_dep
RTF2	0.102221	0.00303314	-1.46885	-1.36663	chr11_q				chr20_q	DDI1	interaction_dep
WDR46	0.102125	0.00532353	-1.0523	-0.950172	chr6_p				chr6_p		CYCLOPS
SOS1	0.101679	0.00432425	-0.327333	-0.225655	chr14_q	SOS2	69.8687	SOS1-SOS2	chr2_p		Paralog
EIF3M	0.101423	0.00770615	-1.11376	-1.01234	chr11_p				chr11_p		CYCLOPS
POLD3	0.101037	0.0053122	-1.5904	-1.48937	chr20_p				chr11_q	PCNA	interaction_dep
CXXC1	0.100801	0.00663182	-0.308935	-0.208134	chr4_p				chr18_q	BOD1L1	interaction_dep
ACACA	0.100774	0.000641653	-0.458658	-0.357884	chr4_q				chr17_q
OXA1L	0.100399	0.0006458	-0.739232	-0.638832	chr4_p				chr14_q
POLR2E	0.100332	0.00303413	-1.66822	-1.56789	chr9_q				chr19_p
RNF168	0.100176	0.00880236	-0.536696	-0.43652	chrY				chr3_q
MAEA	0.100142	0.00119277	-0.39227	-0.292128	chr11_q				chr4_p
TOMM70	0.100063	0.000289387	-0.375257	-0.275195	chr11_q	TTC12	12.7121	TOMM70-TTC12	chr3_q
PALB2	0.100032	0.00100019	-0.363485	-0.263453	chr16_p				chr16_p		CYCLOPS
RBM25	0.100028	0.00346142	-1.44099	-1.34097	chr11_q				chr14_q	SART1	interaction_dep
U2AF2	0.100018	0.00559516	-1.50342	-1.4034	chr5_q				chr19_q
HIRA	0.0983715	0.00202537	-0.731077	-0.632706	chr18_p				chr22_q
TUBB4B	0.096586	0.00126102	-0.382415	-0.285829	chr18_p	TUBB6	90.6847	TUBB4B-TUBB6	chr9_q		Paralog
FAM210A	0.0952312	6.76844e-05	-0.450866	-0.355635	chr18_p				chr18_p		CYCLOPS
TTI2	0.0949798	0.00446163	-0.838151	-0.743171	chr22_q				chr8_p
NUP153	0.092505	0.000767502	-0.636782	-0.544277	chr22_q				chr6_p	NUP50	interaction_dep
RABIF	0.0924683	0.00774586	-0.316488	-0.22402	chr18_p				chr1_q
SPC25	0.0908379	0.00281198	-1.73239	-1.64155	chr18_p				chr2_q	NDC80	interaction_dep
ZNHIT3	0.0905294	0.00327829	-0.552437	-0.461907	chr22_q				chr17_q	SNU13	interaction_dep
DDX5	0.0902445	0.000400698	-0.844306	-0.754062	chr22_q	DDX17	64.0587	DDX5-DDX17	chr17_q		Paralog
SFPQ	0.0901942	0.00160518	-1.50987	-1.41968	chr18_p				chr1_p
