## Supplementary material for "Systematic analysis of genetic vulnerabilities caused by chromosome loss events in cancer": Table S2

### Sheet: Overview
	Supplementary Table 2 - Gene Ontology Enrichment Analysis of significant vulnerabilities associated with chromosome loss events.
	Supplementary Table 2 presents the gene ontology enrichment analysis for the significant paralog, CYCLOPS, and interaction dependencies that were identified.
	A. Enrichment results for significant paralog genes
	B. Enrichment results for significant CYCLOPS genes
	C. Enrichment results for significant interaction dependency genes

### Sheet: A. Paralog genes
GO ID	Description	Gene ratio	Background ratio	Rich factor	Fold enrichment	Z score	P value	Adjusted P value	Q value	Genes	Count
GO:0000377	RNA splicing, via transesterification reactions with bulged adenosine as nucleophile	13/69	338/18986	0.0384615	10.5831	10.7362	2.26043e-10	1.19809e-07	9.15617e-08	DDX17/DDX39A/DDX39B/DDX5/EIF1/HNRNPF/HNRNPH1/HNRNPU/HNRNPUL2/MAGOH/MAGOHB/SRSF2/SRSF8	13
GO:0000398	mRNA splicing, via spliceosome	13/69	338/18986	0.0384615	10.5831	10.7362	2.26043e-10	1.19809e-07	9.15617e-08	DDX17/DDX39A/DDX39B/DDX5/EIF1/HNRNPF/HNRNPH1/HNRNPU/HNRNPUL2/MAGOH/MAGOHB/SRSF2/SRSF8	13
GO:0000375	RNA splicing, via transesterification reactions	13/69	342/18986	0.0380117	10.4593	10.6612	2.61212e-10	1.19809e-07	9.15617e-08	DDX17/DDX39A/DDX39B/DDX5/EIF1/HNRNPF/HNRNPH1/HNRNPU/HNRNPUL2/MAGOH/MAGOHB/SRSF2/SRSF8	13
GO:0050684	regulation of mRNA processing	9/69	136/18986	0.0661765	18.2091	12.164	1.49746e-09	3.99279e-07	3.0514e-07	CDK11A/DDX17/DDX5/EIF1/HNRNPU/MAGOH/MAGOHB/SRSF2/SRSF8	9
GO:0043484	regulation of RNA splicing	10/69	190/18986	0.0526316	14.4821	11.2799	1.61952e-09	3.99279e-07	3.0514e-07	CDK11A/DDX17/DDX5/EIF1/HNRNPF/HNRNPH1/HNRNPU/MAGOH/SRSF2/SRSF8	10
GO:0008380	RNA splicing	14/69	484/18986	0.0289256	7.95916	9.36642	1.74104e-09	3.99279e-07	3.0514e-07	CDK11A/DDX17/DDX39A/DDX39B/DDX5/EIF1/HNRNPF/HNRNPH1/HNRNPU/HNRNPUL2/MAGOH/MAGOHB/SRSF2/SRSF8	14
GO:0000380	alternative mRNA splicing, via spliceosome	7/69	75/18986	0.0933333	25.6815	12.9345	1.0001e-08	1.96591e-06	1.5024e-06	DDX17/DDX5/HNRNPU/HNRNPUL2/MAGOH/SRSF2/SRSF8	7
GO:0000381	regulation of alternative mRNA splicing, via spliceosome	6/69	57/18986	0.105263	28.9641	12.7696	5.78755e-08	9.95458e-06	7.60758e-06	DDX17/DDX5/HNRNPU/MAGOH/SRSF2/SRSF8	6
GO:0048024	regulation of mRNA splicing, via spliceosome	7/69	114/18986	0.0614035	16.8958	10.2808	1.85427e-07	2.83497e-05	2.16656e-05	DDX17/DDX5/EIF1/HNRNPU/MAGOH/SRSF2/SRSF8	7
GO:0006470	protein dephosphorylation	7/69	146/18986	0.0479452	13.1926	8.93172	9.96966e-07	0.000137183	0.000104839	BTRC/FBXW11/PPP2CA/PPP2CB/PPP2R1A/PPP2R1B/PPP5C	7
GO:0006405	RNA export from nucleus	6/69	95/18986	0.0631579	17.3785	9.66522	1.24403e-06	0.000155617	0.000118927	DDX39A/DDX39B/MAGOH/MAGOHB/POM121C/POM121L2	6
GO:1903311	regulation of mRNA metabolic process	10/69	406/18986	0.0246305	6.77733	7.10674	1.97668e-06	0.00022666	0.00017322	CDK11A/DDX17/DDX5/EIF1/HNRNPU/IREB2/MAGOH/MAGOHB/SRSF2/SRSF8	10
GO:0051293	establishment of spindle localization	5/69	61/18986	0.0819672	22.5541	10.1831	2.77998e-06	0.000294251	0.000224875	CFL1/DYNC1H1/FBXW11/NDE1/NDEL1	5
GO:0007059	chromosome segregation	10/69	429/18986	0.02331	6.41397	6.85006	3.23103e-06	0.000317564	0.000242692	DDX3X/DYNC1H1/HNRNPU/NDE1/NDEL1/PPP2R1A/SMARCA2/SMARCA4/SMARCA5/TUBB	10
GO:0051653	spindle localization	5/69	66/18986	0.0757576	20.8454	9.75383	4.11793e-06	0.000377751	0.000288689	CFL1/DYNC1H1/FBXW11/NDE1/NDEL1	5
GO:0006403	RNA localization	7/69	204/18986	0.0343137	9.44174	7.32116	9.15712e-06	0.000787512	0.00060184	DDX39A/DDX39B/HNRNPU/MAGOH/MAGOHB/POM121C/POM121L2	7
GO:0030705	cytoskeleton-dependent intracellular transport	7/69	208/18986	0.0336538	9.26017	7.23436	1.0392e-05	0.000841139	0.000642823	DYNC1H1/FBXW11/HNRNPU/NDE1/NDEL1/RAB6A/TUBB	7
GO:0016311	dephosphorylation	7/69	222/18986	0.0315315	8.6762	6.94806	1.58544e-05	0.0011768	0.000899343	BTRC/FBXW11/PPP2CA/PPP2CB/PPP2R1A/PPP2R1B/PPP5C	7
GO:0035970	peptidyl-threonine dephosphorylation	3/69	14/18986	0.214286	58.9627	13.1027	1.62494e-05	0.0011768	0.000899343	PPP2CA/PPP2CB/PPP5C	3
GO:0099111	microtubule-based transport	7/69	225/18986	0.0311111	8.56052	6.88999	1.72897e-05	0.00118953	0.000909075	DNAH9/DYNC1H1/FBXW11/HNRNPU/NDE1/NDEL1/RAB6A	7
GO:0032570	response to progesterone	4/69	44/18986	0.0909091	25.0145	9.63143	1.94328e-05	0.00127331	0.000973102	FOSB/FOSL1/TYMS/YAP1	4
GO:0050657	nucleic acid transport	6/69	164/18986	0.0365854	10.0668	7.04283	2.89804e-05	0.00173378	0.00132501	DDX39A/DDX39B/MAGOH/MAGOHB/POM121C/POM121L2	6
GO:0050658	RNA transport	6/69	164/18986	0.0365854	10.0668	7.04283	2.89804e-05	0.00173378	0.00132501	DDX39A/DDX39B/MAGOH/MAGOHB/POM121C/POM121L2	6
GO:0048545	response to steroid hormone	8/69	340/18986	0.0235294	6.47434	6.15151	3.14838e-05	0.00176622	0.0013498	DDX17/DDX5/FOSB/FOSL1/HNRNPU/SMARCA4/TYMS/YAP1	8
GO:0051236	establishment of RNA localization	6/69	167/18986	0.0359281	9.88597	6.96576	3.20898e-05	0.00176622	0.0013498	DDX39A/DDX39B/MAGOH/MAGOHB/POM121C/POM121L2	6
GO:0060576	intestinal epithelial cell development	3/69	18/18986	0.166667	45.8599	11.4997	3.60494e-05	0.00190784	0.00145803	KLF5/TYMS/YAP1	3
GO:0051168	nuclear export	6/69	173/18986	0.0346821	9.5431	6.81731	3.91133e-05	0.00199333	0.00152336	DDX39A/DDX39B/MAGOH/MAGOHB/POM121C/POM121L2	6
GO:0006417	regulation of translation	9/69	461/18986	0.0195228	5.37188	5.73909	4.22671e-05	0.00207713	0.0015874	DDX3X/DHFR/EIF1/EIF1B/HNRNPU/IREB2/MAGOH/RPS4X/TYMS	9
GO:0010970	transport along microtubule	6/69	180/18986	0.0333333	9.17198	6.65302	4.88137e-05	0.00231613	0.00177005	DYNC1H1/FBXW11/HNRNPU/NDE1/NDEL1/RAB6A	6
GO:0035329	hippo signaling	4/69	57/18986	0.0701754	19.3094	8.36088	5.45714e-05	0.00250301	0.00191287	PPP2CA/PPP2R1A/WWTR1/YAP1	4
GO:0010288	response to lead ion	3/69	21/18986	0.142857	39.3085	10.608	5.82995e-05	0.00258775	0.00197763	PPP2CA/PPP2CB/PPP5C	3
GO:0045445	myoblast differentiation	5/69	115/18986	0.0434783	11.9635	7.12201	6.16378e-05	0.00265042	0.00202553	DDX17/DDX5/NRAS/SMARCA2/SMARCA4	5
GO:0008090	retrograde axonal transport	3/69	23/18986	0.130435	35.8904	10.1116	7.7227e-05	0.00317721	0.00242812	DYNC1H1/FBXW11/NDEL1	3
GO:0007265	Ras protein signal transduction	5/69	121/18986	0.0413223	11.3702	6.91124	7.85066e-05	0.00317721	0.00242812	KRAS/NRAS/PPP2CB/SOS1/SOS2	5
GO:0006413	translational initiation	5/69	127/18986	0.0393701	10.833	6.71482	9.87274e-05	0.0038814	0.00296628	DDX3X/EIF1/EIF1AX/EIF1AY/EIF1B	5
GO:0032869	cellular response to insulin stimulus	6/69	213/18986	0.028169	7.75097	5.98402	0.000123652	0.00468578	0.00358101	NDEL1/RAB10/RAB31/RAB8A/SOS1/SOS2	6
GO:0048193	Golgi vesicle transport	7/69	308/18986	0.0227273	6.25362	5.61401	0.000125999	0.00468578	0.00358101	ARF4/NAPA/NAPG/RAB10/RAB31/RAB6A/RAB8A	7
GO:0051028	mRNA transport	5/69	135/18986	0.037037	10.1911	6.47248	0.000131654	0.00476726	0.00364328	DDX39A/DDX39B/MAGOH/MAGOHB/POM121C	5
GO:0060575	intestinal epithelial cell differentiation	3/69	28/18986	0.107143	29.4814	9.10851	0.000141007	0.00497503	0.00380206	KLF5/TYMS/YAP1	3
GO:0006406	mRNA export from nucleus	4/69	74/18986	0.0540541	14.8735	7.22165	0.00015175	0.0052202	0.00398943	DDX39A/DDX39B/MAGOH/MAGOHB	4
GO:1901654	response to ketone	6/69	224/18986	0.0267857	7.37034	5.7923	0.000162698	0.00546029	0.00417291	ACACA/CDK4/FOSB/FOSL1/TYMS/YAP1	6
GO:0035914	skeletal muscle cell differentiation	4/69	80/18986	0.05	13.758	6.90606	0.000205199	0.00672272	0.0051377	DDX17/DDX5/KLF5/KRAS	4
GO:0002260	lymphocyte homeostasis	4/69	81/18986	0.0493827	13.5881	6.85676	0.000215271	0.00688867	0.00526452	PPP2CA/PPP2R1A/SOS1/SOS2	4
GO:0015931	nucleobase-containing compound transport	6/69	239/18986	0.0251046	6.90777	5.55086	0.000231021	0.00722465	0.00552129	DDX39A/DDX39B/MAGOH/MAGOHB/POM121C/POM121L2	6
GO:0008088	axo-dendritic transport	4/69	83/18986	0.0481928	13.2607	6.76071	0.000236476	0.0072309	0.00552607	DYNC1H1/FBXW11/HNRNPU/NDEL1	4
GO:0031023	microtubule organizing center organization	5/69	156/18986	0.0320513	8.81921	5.92248	0.000258399	0.00772951	0.00590712	CDK11A/CHD3/FBXW11/NDE1/NDEL1	5
GO:0006891	intra-Golgi vesicle-mediated transport	3/69	35/18986	0.0857143	23.5851	8.07688	0.00027663	0.00809879	0.00618933	NAPA/NAPG/RAB6A	3
GO:0000132	establishment of mitotic spindle orientation	3/69	36/18986	0.0833333	22.93	7.95404	0.000300995	0.00862852	0.00659416	FBXW11/NDE1/NDEL1	3
GO:0007018	microtubule-based movement	8/69	480/18986	0.0166667	4.58599	4.80593	0.000340652	0.00956605	0.00731065	DNAH9/DYNC1H1/FBXW11/HNRNPU/NDE1/NDEL1/RAB6A/TUBB4B	8
GO:1902850	microtubule cytoskeleton organization involved in mitosis	5/69	167/18986	0.0299401	8.23831	5.67415	0.000353803	0.00973667	0.00744104	DYNC1H1/FBXW11/HNRNPU/NDE1/NDEL1	5
GO:0072384	organelle transport along microtubule	4/69	93/18986	0.0430108	11.8348	6.32581	0.000365624	0.00986468	0.00753888	FBXW11/NDE1/NDEL1/RAB6A	4
GO:0040001	establishment of mitotic spindle localization	3/69	41/18986	0.0731707	20.1336	7.40705	0.000443583	0.0117379	0.00897044	FBXW11/NDE1/NDEL1	3
GO:0032868	response to insulin	6/69	276/18986	0.0217391	5.98173	5.03502	0.000497577	0.0129182	0.00987249	NDEL1/RAB10/RAB31/RAB8A/SOS1/SOS2	6
GO:2001241	positive regulation of extrinsic apoptotic signaling pathway in absence of ligand	2/69	10/18986	0.2	55.0319	10.3217	0.000574843	0.0146479	0.0111943	PPP2R1A/PPP2R1B	2
GO:0031146	SCF-dependent proteasomal ubiquitin-dependent protein catabolic process	3/69	46/18986	0.0652174	17.9452	6.94926	0.00062352	0.0153208	0.0117086	BTRC/FBXW11/WWTR1	3
GO:0051294	establishment of spindle orientation	3/69	46/18986	0.0652174	17.9452	6.94926	0.00062352	0.0153208	0.0117086	FBXW11/NDE1/NDEL1	3
GO:0010586	miRNA metabolic process	4/69	110/18986	0.0363636	10.0058	5.72094	0.000690242	0.0166627	0.0127341	DDX17/DDX5/FOSL1/SMARCA4	4
GO:0030521	androgen receptor signaling pathway	3/69	49/18986	0.0612245	16.8465	6.70779	0.000750898	0.0175109	0.0133823	DDX17/DDX5/SMARCA4	3
GO:1902459	positive regulation of stem cell population maintenance	3/69	49/18986	0.0612245	16.8465	6.70779	0.000750898	0.0175109	0.0133823	SMARCA2/SMARCA4/YAP1	3
GO:0001776	leukocyte homeostasis	4/69	113/18986	0.0353982	9.74016	5.62784	0.000763557	0.0175109	0.0133823	PPP2CA/PPP2R1A/SOS1/SOS2	4
GO:0047496	vesicle transport along microtubule	3/69	50/18986	0.06	16.5096	6.632	0.000796758	0.0177641	0.0135759	FBXW11/NDE1/NDEL1	3
GO:0051303	establishment of chromosome localization	4/69	115/18986	0.0347826	9.57076	5.56768	0.000815391	0.0177641	0.0135759	DYNC1H1/HNRNPU/NDE1/NDEL1	4
GO:0002328	pro-B cell differentiation	2/69	12/18986	0.166667	45.8599	9.388	0.000839149	0.0177641	0.0135759	SOS1/SOS2	2
GO:0072182	regulation of nephron tubule epithelial cell differentiation	2/69	12/18986	0.166667	45.8599	9.388	0.000839149	0.0177641	0.0135759	WWTR1/YAP1	2
GO:1905456	regulation of lymphoid progenitor cell differentiation	2/69	12/18986	0.166667	45.8599	9.388	0.000839149	0.0177641	0.0135759	SOS1/SOS2	2
GO:0007051	spindle organization	5/69	204/18986	0.0245098	6.7441	4.98161	0.000877497	0.0182945	0.0139812	CHD3/DYNC1H1/HNRNPU/PPP2R1A/TUBB	5
GO:0002066	columnar/cuboidal epithelial cell development	3/69	54/18986	0.0555556	15.2866	6.34939	0.000997898	0.0204941	0.0156622	KLF5/TYMS/YAP1	3
GO:0050000	chromosome localization	4/69	123/18986	0.0325203	8.94827	5.34101	0.00104773	0.0212012	0.0162025	DYNC1H1/HNRNPU/NDE1/NDEL1	4
GO:0000956	nuclear-transcribed mRNA catabolic process	4/69	124/18986	0.0322581	8.87611	5.31413	0.00107972	0.0214133	0.0163646	DDX5/HNRNPU/MAGOH/MAGOHB	4
GO:0071375	cellular response to peptide hormone stimulus	6/69	321/18986	0.0186916	5.14317	4.52142	0.00109252	0.0214133	0.0163646	NDEL1/RAB10/RAB31/RAB8A/SOS1/SOS2	6
GO:0098813	nuclear chromosome segregation	6/69	324/18986	0.0185185	5.09554	4.49065	0.00114596	0.0214133	0.0163646	DYNC1H1/HNRNPU/PPP2R1A/SMARCA2/SMARCA4/SMARCA5	6
GO:0007100	mitotic centrosome separation	2/69	14/18986	0.142857	39.3085	8.65977	0.00115159	0.0214133	0.0163646	NDE1/NDEL1	2
GO:0072160	nephron tubule epithelial cell differentiation	2/69	14/18986	0.142857	39.3085	8.65977	0.00115159	0.0214133	0.0163646	WWTR1/YAP1	2
GO:2000622	regulation of nuclear-transcribed mRNA catabolic process, nonsense-mediated decay	2/69	14/18986	0.142857	39.3085	8.65977	0.00115159	0.0214133	0.0163646	MAGOH/MAGOHB	2
GO:0043278	response to morphine	2/69	15/18986	0.133333	36.6879	8.35075	0.00132564	0.0233682	0.0178586	FOSB/PPP5C	2
GO:0045176	apical protein localization	2/69	15/18986	0.133333	36.6879	8.35075	0.00132564	0.0233682	0.0178586	ARF4/NAPA	2
GO:0051412	response to corticosterone	2/69	15/18986	0.133333	36.6879	8.35075	0.00132564	0.0233682	0.0178586	FOSB/FOSL1	2
GO:0090235	regulation of metaphase plate congression	2/69	15/18986	0.133333	36.6879	8.35075	0.00132564	0.0233682	0.0178586	DYNC1H1/HNRNPU	2
GO:0002065	columnar/cuboidal epithelial cell differentiation	4/69	132/18986	0.030303	8.33816	5.10948	0.00136074	0.0233682	0.0178586	KLF5/TUBB/TYMS/YAP1	4
GO:0007163	establishment or maintenance of cell polarity	5/69	227/18986	0.0220264	6.06078	4.63265	0.00141109	0.0233682	0.0178586	ARF4/FBXW11/NDE1/NDEL1/RAB10	5
GO:0051384	response to glucocorticoid	4/69	134/18986	0.0298507	8.21371	5.061	0.00143827	0.0233682	0.0178586	FOSB/FOSL1/HNRNPU/TYMS	4
GO:0048872	homeostasis of number of cells	6/69	339/18986	0.0176991	4.87008	4.34229	0.00144399	0.0233682	0.0178586	IREB2/KRAS/PPP2CA/PPP2R1A/SOS1/SOS2	6
GO:0006913	nucleocytoplasmic transport	6/69	340/18986	0.0176471	4.85575	4.33271	0.00146577	0.0233682	0.0178586	DDX39A/DDX39B/MAGOH/MAGOHB/POM121C/POM121L2	6
GO:0051169	nuclear transport	6/69	340/18986	0.0176471	4.85575	4.33271	0.00146577	0.0233682	0.0178586	DDX39A/DDX39B/MAGOH/MAGOHB/POM121C/POM121L2	6
GO:0007028	cytoplasm organization	2/69	16/18986	0.125	34.3949	8.07069	0.00151146	0.0233682	0.0178586	FOSL1/SOS1	2
GO:0014072	response to isoquinoline alkaloid	2/69	16/18986	0.125	34.3949	8.07069	0.00151146	0.0233682	0.0178586	FOSB/PPP5C	2
GO:0051299	centrosome separation	2/69	16/18986	0.125	34.3949	8.07069	0.00151146	0.0233682	0.0178586	NDE1/NDEL1	2
GO:0072350	tricarboxylic acid metabolic process	2/69	16/18986	0.125	34.3949	8.07069	0.00151146	0.0233682	0.0178586	ACO2/IREB2	2
GO:2000696	regulation of epithelial cell differentiation involved in kidney development	2/69	16/18986	0.125	34.3949	8.07069	0.00151146	0.0233682	0.0178586	WWTR1/YAP1	2
GO:0000819	sister chromatid segregation	5/69	235/18986	0.0212766	5.85446	4.52237	0.00164339	0.0251256	0.0192017	HNRNPU/PPP2R1A/SMARCA2/SMARCA4/SMARCA5	5
GO:0051057	positive regulation of small GTPase mediated signal transduction	3/69	65/18986	0.0461538	12.6997	5.70639	0.00170792	0.0252854	0.0193239	KRAS/SOS1/SOS2	3
GO:0099518	vesicle cytoskeletal trafficking	3/69	65/18986	0.0461538	12.6997	5.70639	0.00170792	0.0252854	0.0193239	FBXW11/NDE1/NDEL1	3
GO:0051014	actin filament severing	2/69	17/18986	0.117647	32.3717	7.81527	0.00170897	0.0252854	0.0193239	CFL1/DSTN	2
GO:0061951	establishment of protein localization to plasma membrane	3/69	66/18986	0.0454545	12.5072	5.6557	0.00178463	0.0261239	0.0199647	RAB10/RAB31/RAB8A	3
GO:0007098	centrosome cycle	4/69	143/18986	0.027972	7.69677	4.85469	0.00182556	0.0264419	0.0202076	CDK11A/CHD3/NDE1/NDEL1	4
GO:0042753	positive regulation of circadian rhythm	2/69	18/18986	0.111111	30.5733	7.58104	0.00191809	0.0272003	0.0207873	BTRC/FBXW11	2
GO:0046653	tetrahydrofolate metabolic process	2/69	18/18986	0.111111	30.5733	7.58104	0.00191809	0.0272003	0.0207873	DHFR/TYMS	2
GO:0051656	establishment of organelle localization	7/69	488/18986	0.0143443	3.94696	3.98314	0.00193723	0.0272003	0.0207873	CFL1/DYNC1H1/FBXW11/HNRNPU/NDE1/NDEL1/RAB6A	7
GO:0045598	regulation of fat cell differentiation	4/69	147/18986	0.0272109	7.48733	4.76869	0.00201889	0.0278991	0.0213213	HNRNPU/KLF5/WWTR1/YAP1	4
GO:0098930	axonal transport	3/69	69/18986	0.0434783	11.9635	5.50997	0.00202755	0.0278991	0.0213213	DYNC1H1/FBXW11/NDEL1	3
GO:0000082	G1/S transition of mitotic cell cycle	5/69	256/18986	0.0195312	5.37421	4.25554	0.00238638	0.0325115	0.0248462	CDK4/DDX3X/PPP2CA/SMARCA2/SMARCA4	5
GO:2000036	regulation of stem cell population maintenance	3/69	74/18986	0.0405405	11.1551	5.2861	0.00247633	0.0334062	0.02553	SMARCA2/SMARCA4/YAP1	3
GO:0031960	response to corticosteroid	4/69	156/18986	0.025641	7.05537	4.5865	0.00250484	0.0334627	0.0255732	FOSB/FOSL1/HNRNPU/TYMS	4
GO:1900227	positive regulation of NLRP3 inflammasome complex assembly	2/69	21/18986	0.0952381	26.2057	6.97967	0.00261421	0.034588	0.0264332	DDX3X/PPP2CA	2
GO:0061614	miRNA transcription	3/69	77/18986	0.038961	10.7205	5.16182	0.0027728	0.035564	0.027179	DDX5/FOSL1/SMARCA4	3
GO:0031507	heterochromatin formation	4/69	161/18986	0.0248447	6.83626	4.49142	0.0028069	0.035564	0.027179	HNRNPU/SMARCA2/SMARCA4/SMARCA5	4
GO:0044794	positive regulation by host of viral process	2/69	22/18986	0.0909091	25.0145	6.80649	0.0028689	0.035564	0.027179	CFL1/PC	2
GO:0072202	cell differentiation involved in metanephros development	2/69	22/18986	0.0909091	25.0145	6.80649	0.0028689	0.035564	0.027179	WWTR1/YAP1	2
GO:0072234	metanephric nephron tubule development	2/69	22/18986	0.0909091	25.0145	6.80649	0.0028689	0.035564	0.027179	WWTR1/YAP1	2
GO:0141087	positive regulation of inflammasome-mediated signaling pathway	2/69	22/18986	0.0909091	25.0145	6.80649	0.0028689	0.035564	0.027179	DDX3X/PPP2CA	2
GO:2001014	regulation of skeletal muscle cell differentiation	2/69	22/18986	0.0909091	25.0145	6.80649	0.0028689	0.035564	0.027179	DDX17/DDX5	2
GO:0030010	establishment of cell polarity	4/69	164/18986	0.0243902	6.71121	4.4363	0.00299964	0.0365265	0.0279146	FBXW11/NDE1/NDEL1/RAB10	4
GO:2001236	regulation of extrinsic apoptotic signaling pathway	4/69	164/18986	0.0243902	6.71121	4.4363	0.00299964	0.0365265	0.0279146	DDX3X/PPP2R1A/PPP2R1B/YAP1	4
GO:0035331	negative regulation of hippo signaling	2/69	23/18986	0.0869565	23.9269	6.64446	0.00313477	0.0378372	0.0289163	PPP2CA/PPP2R1A	2
GO:0097305	response to alcohol	5/69	275/18986	0.0181818	5.0029	4.03828	0.00324664	0.0388468	0.0296879	ACACA/CDK4/FOSB/FOSL1/TYMS	5
GO:0002320	lymphoid progenitor cell differentiation	2/69	24/18986	0.0833333	22.93	6.4924	0.00341175	0.0401245	0.0306643	SOS1/SOS2	2
GO:0072170	metanephric tubule development	2/69	24/18986	0.0833333	22.93	6.4924	0.00341175	0.0401245	0.0306643	WWTR1/YAP1	2
GO:2000736	regulation of stem cell differentiation	3/69	84/18986	0.0357143	9.82712	4.89676	0.00354708	0.0413626	0.0316105	CHD3/HNRNPU/YAP1	3
GO:0140014	mitotic nuclear division	5/69	282/18986	0.0177305	4.87871	3.96322	0.00361378	0.0417283	0.03189	HNRNPU/NDE1/NDEL1/PPP2R1A/SMARCA5	5
GO:0030859	polarized epithelial cell differentiation	2/69	25/18986	0.08	22.0128	6.3493	0.00369975	0.0417283	0.03189	RAB10/YAP1	2
GO:0048169	regulation of long-term neuronal synaptic plasticity	2/69	25/18986	0.08	22.0128	6.3493	0.00369975	0.0417283	0.03189	KRAS/RAB8A	2
GO:0072243	metanephric nephron epithelium development	2/69	25/18986	0.08	22.0128	6.3493	0.00369975	0.0417283	0.03189	WWTR1/YAP1	2
GO:0006446	regulation of translational initiation	3/69	86/18986	0.0348837	9.59858	4.82669	0.00379013	0.0424001	0.0324034	DDX3X/EIF1/EIF1B	3
GO:0044843	cell cycle G1/S phase transition	5/69	287/18986	0.0174216	4.79372	3.91111	0.0038937	0.0432076	0.0330205	CDK4/DDX3X/PPP2CA/SMARCA2/SMARCA4	5
GO:0007519	skeletal muscle tissue development	4/69	178/18986	0.0224719	6.18336	4.19618	0.00401956	0.0442473	0.0338151	DDX17/DDX5/KLF5/KRAS	4
GO:0006760	folic acid-containing compound metabolic process	2/69	27/18986	0.0740741	20.3822	6.08668	0.00430848	0.0466808	0.0356749	DHFR/TYMS	2
GO:2000737	negative regulation of stem cell differentiation	2/69	27/18986	0.0740741	20.3822	6.08668	0.00430848	0.0466808	0.0356749	HNRNPU/YAP1	2
GO:0014706	striated muscle tissue development	6/69	424/18986	0.0141509	3.89377	3.63947	0.00438675	0.0470114	0.0359275	DDX17/DDX5/HNRNPU/KLF5/KRAS/YAP1	6
GO:0009615	response to virus	6/69	425/18986	0.0141176	3.8846	3.63232	0.00443703	0.0470114	0.0359275	ARF1/CFL1/DDX17/DDX3X/FOSL1/SMARCA5	6
GO:0051851	modulation by host of symbiont process	3/69	91/18986	0.032967	9.07119	4.6611	0.00444148	0.0470114	0.0359275	CFL1/PC/SMARCA4	3
GO:0048511	rhythmic process	5/69	299/18986	0.0167224	4.60133	3.79081	0.00462858	0.0471821	0.0360579	BTRC/DDX5/FBXW11/HNRNPU/TYMS	5
GO:0007097	nuclear migration	2/69	28/18986	0.0714286	19.6542	5.96574	0.00462905	0.0471821	0.0360579	DYNC1H1/FBXW11	2
GO:0033081	regulation of T cell differentiation in thymus	2/69	28/18986	0.0714286	19.6542	5.96574	0.00462905	0.0471821	0.0360579	SOS1/SOS2	2
GO:0072207	metanephric epithelium development	2/69	28/18986	0.0714286	19.6542	5.96574	0.00462905	0.0471821	0.0360579	WWTR1/YAP1	2
GO:2000819	regulation of nucleotide-excision repair	2/69	28/18986	0.0714286	19.6542	5.96574	0.00462905	0.0471821	0.0360579	SMARCA2/SMARCA4	2
GO:0060479	lung cell differentiation	2/69	29/18986	0.0689655	18.9765	5.85091	0.00496033	0.0494595	0.0377984	KRAS/YAP1	2
GO:0060487	lung epithelial cell differentiation	2/69	29/18986	0.0689655	18.9765	5.85091	0.00496033	0.0494595	0.0377984	KRAS/YAP1	2
GO:0060765	regulation of androgen receptor signaling pathway	2/69	29/18986	0.0689655	18.9765	5.85091	0.00496033	0.0494595	0.0377984	DDX5/SMARCA4	2

### Sheet: B. CYCLOPS genes
GO ID	Description	Gene ratio	Background ratio	Rich factor	Fold enrichment	Z score	P value	Adjusted P value	Q value	Genes	Count
GO:0006488	dolichol-linked oligosaccharide biosynthetic process	3/28	22/18986	0.136364	92.4643	16.4963	4.34142e-06	0.00145003	0.0011699	DPAGT1/ALG1/NUS1	3
GO:0008654	phospholipid biosynthetic process	5/28	243/18986	0.0205761	13.9521	7.80929	2.54657e-05	0.00379385	0.0030609	PTPMT1/CDIPT/MVD/PIK3C3/NUS1	5
GO:0018279	protein N-linked glycosylation via asparagine	3/28	43/18986	0.0697674	47.3073	11.6828	3.40765e-05	0.00379385	0.0030609	DPAGT1/ALG1/NUS1	3
GO:0006487	protein N-linked glycosylation	3/28	74/18986	0.0405405	27.4894	8.77419	0.000173602	0.0130511	0.0105297	DPAGT1/ALG1/NUS1	3
GO:0006644	phospholipid metabolic process	5/28	374/18986	0.013369	9.06513	6.05395	0.000195375	0.0130511	0.0105297	PTPMT1/CDIPT/MVD/PIK3C3/NUS1	5
GO:1903241	U2-type prespliceosome assembly	2/28	25/18986	0.08	54.2457	10.2379	0.000616144	0.0266738	0.0215206	BUD13/SNRPB	2
GO:0008380	RNA splicing	5/28	484/18986	0.0103306	7.00487	5.14286	0.000638027	0.0266738	0.0215206	BUD13/ZC3H13/RBM42/SNRPB/CDC40	5
GO:0022613	ribonucleoprotein complex biogenesis	5/28	492/18986	0.0101626	6.89097	5.08794	0.000687149	0.0266738	0.0215206	EIF3M/BUD13/SNRPB/RIOK1/WDR46	5
GO:0006720	isoprenoid metabolic process	3/28	120/18986	0.025	16.9518	6.73671	0.000718755	0.0266738	0.0215206	DPAGT1/MVD/NUS1	3
GO:0008299	isoprenoid biosynthetic process	2/28	29/18986	0.0689655	46.7635	9.47811	0.000830812	0.0277491	0.0223882	MVD/NUS1	2
GO:0000377	RNA splicing, via transesterification reactions with bulged adenosine as nucleophile	4/28	338/18986	0.0118343	8.02451	5.0078	0.00144133	0.0386667	0.0311966	BUD13/RBM42/SNRPB/CDC40	4
GO:0000398	mRNA splicing, via spliceosome	4/28	338/18986	0.0118343	8.02451	5.0078	0.00144133	0.0386667	0.0311966	BUD13/RBM42/SNRPB/CDC40	4
GO:0000375	RNA splicing, via transesterification reactions	4/28	342/18986	0.0116959	7.93066	4.97057	0.00150499	0.0386667	0.0311966	BUD13/RBM42/SNRPB/CDC40	4

### Sheet: C. Interaction genes
GO ID	Description	Gene ratio	Background ratio	Rich factor	Fold enrichment	Z score	P value	Adjusted P value	Q value	Genes	Count
GO:0140014	mitotic nuclear division	9/68	282/18986	0.0319149	8.91083	8.02419	7.09234e-07	0.000906402	0.000728645	PKMYT1/ANAPC15/BUB3/SPC25/NUDC/CHMP6/ANLN/PPP2R1A/CHMP5	9
GO:0000070	mitotic sister chromatid segregation	7/68	194/18986	0.0360825	10.0744	7.61651	5.97464e-06	0.0038178	0.00306908	ANAPC15/BUB3/SPC25/NUDC/CHMP6/PPP2R1A/CHMP5	7
GO:0000819	sister chromatid segregation	7/68	235/18986	0.0297872	8.31677	6.76649	2.07688e-05	0.00865723	0.00695944	ANAPC15/BUB3/SPC25/NUDC/CHMP6/PPP2R1A/CHMP5	7
GO:0000280	nuclear division	9/68	451/18986	0.0199557	5.57174	5.89108	3.16504e-05	0.00865723	0.00695944	PKMYT1/ANAPC15/BUB3/SPC25/NUDC/CHMP6/ANLN/PPP2R1A/CHMP5	9
GO:0051310	metaphase chromosome alignment	5/68	103/18986	0.0485437	13.5537	7.65908	3.38702e-05	0.00865723	0.00695944	BUB3/SPC25/NUDC/CHMP6/CHMP5	5
GO:0051303	establishment of chromosome localization	5/68	115/18986	0.0434783	12.1394	7.18348	5.7447e-05	0.0118032	0.00948848	BUB3/SPC25/NUDC/CHMP6/CHMP5	5
GO:0050000	chromosome localization	5/68	123/18986	0.0406504	11.3498	6.90403	7.91118e-05	0.0118032	0.00948848	BUB3/SPC25/NUDC/CHMP6/CHMP5	5
GO:0051306	mitotic sister chromatid separation	4/68	65/18986	0.0615385	17.1819	7.83495	8.64285e-05	0.0118032	0.00948848	ANAPC15/BUB3/SPC25/PPP2R1A	4
GO:0007051	spindle organization	6/68	204/18986	0.0294118	8.21194	6.20895	8.99049e-05	0.0118032	0.00948848	SPC25/GTF2B/NUDC/CHMP6/PPP2R1A/CHMP5	6
GO:1901991	negative regulation of mitotic cell cycle phase transition	6/68	205/18986	0.0292683	8.17188	6.18974	9.23571e-05	0.0118032	0.00948848	PKMYT1/ANAPC15/BUB3/SPC25/TRIAP1/CCND1	6
GO:0140694	non-membrane-bounded organelle assembly	8/68	425/18986	0.0188235	5.25564	5.31962	0.000134784	0.0153074	0.0123054	NIP7/PWP2/KRT8/GTF2B/CHMP6/ANLN/FLII/CHMP5	8
GO:0007059	chromosome segregation	8/68	429/18986	0.018648	5.20664	5.28362	0.000143732	0.0153074	0.0123054	ANAPC15/BUB3/SPC25/GTF2B/NUDC/CHMP6/PPP2R1A/CHMP5	8
GO:0098813	nuclear chromosome segregation	7/68	324/18986	0.0216049	6.03223	5.47742	0.000156962	0.0154305	0.0124044	ANAPC15/BUB3/SPC25/NUDC/CHMP6/PPP2R1A/CHMP5	7
GO:0007093	mitotic cell cycle checkpoint signaling	5/68	152/18986	0.0328947	9.1844	6.07379	0.000213853	0.0195217	0.0156932	ANAPC15/BUB3/SPC25/TRIAP1/CCND1	5
GO:0051304	chromosome separation	4/68	84/18986	0.047619	13.2955	6.77103	0.000234052	0.0199413	0.0160305	ANAPC15/BUB3/SPC25/PPP2R1A	4
GO:0044772	mitotic cell cycle phase transition	8/68	467/18986	0.0171306	4.78297	4.96255	0.00025596	0.0204448	0.0164353	PKMYT1/ANAPC15/BUB3/SPC25/ANLN/GSPT1/TRIAP1/CCND1	8
GO:0006900	vesicle budding from membrane	4/68	88/18986	0.0454545	12.6912	6.59043	0.000279841	0.0210375	0.0169118	TRAPPC8/CHMP6/PREB/CHMP5	4
GO:0045930	negative regulation of mitotic cell cycle	6/68	256/18986	0.0234375	6.54389	5.35411	0.000308289	0.0218885	0.0175959	PKMYT1/ANAPC15/BUB3/SPC25/TRIAP1/CCND1	6
GO:1901990	regulation of mitotic cell cycle phase transition	7/68	368/18986	0.0190217	5.31098	5.00675	0.000340851	0.0219726	0.0176635	PKMYT1/ANAPC15/BUB3/SPC25/ANLN/TRIAP1/CCND1	7
GO:0051656	establishment of organelle localization	8/68	488/18986	0.0163934	4.57715	4.79961	0.000343859	0.0219726	0.0176635	SNAP23/TRAPPC8/BUB3/SPC25/NUDC/CHMP6/PREB/CHMP5	8
GO:0022613	ribonucleoprotein complex biogenesis	8/68	492/18986	0.0162602	4.53993	4.76963	0.000363114	0.0220981	0.0177644	SNRPB2/NIP7/RPS13/PWP2/CLNS1A/ZNHIT3/NHP2/NOL6	8
GO:0051168	nuclear export	5/68	173/18986	0.0289017	8.06953	5.60024	0.000388646	0.0225768	0.0181492	RBM22/PABPN1/NUP153/AHCYL1/NOL6	5
GO:0007032	endosome organization	4/68	99/18986	0.040404	11.281	6.14887	0.000438609	0.0238458	0.0191693	ATP6V0B/CHMP6/CHMP5/ATP6V1H	4
GO:0016050	vesicle organization	7/68	386/18986	0.0181347	5.06332	4.83549	0.000453864	0.0238458	0.0191693	SNAP23/TRAPPC8/ATP6V0B/CHMP6/PREB/CHMP5/ATP6V1H	7
GO:0018279	protein N-linked glycosylation via asparagine	3/68	43/18986	0.0697674	19.4795	7.27314	0.00048943	0.0238458	0.0191693	DPAGT1/OST4/DAD1	3
GO:1901988	negative regulation of cell cycle phase transition	6/68	287/18986	0.0209059	5.83706	4.95034	0.000564975	0.0238458	0.0191693	PKMYT1/ANAPC15/BUB3/SPC25/TRIAP1/CCND1	6
GO:0043484	regulation of RNA splicing	5/68	190/18986	0.0263158	7.34752	5.27194	0.000595757	0.0238458	0.0191693	RBM25/RPS13/RBM22/CLNS1A/TAF5L	5
GO:0051469	vesicle fusion with vacuole	2/68	11/18986	0.181818	50.7647	9.89804	0.000680835	0.0238458	0.0191693	CHMP6/CHMP5	2
GO:0061763	multivesicular body-lysosome fusion	2/68	11/18986	0.181818	50.7647	9.89804	0.000680835	0.0238458	0.0191693	CHMP6/CHMP5	2
GO:0007040	lysosome organization	4/68	112/18986	0.0357143	9.97164	5.70914	0.000698871	0.0238458	0.0191693	ATP6V0B/CHMP6/CHMP5/ATP6V1H	4
GO:0080171	lytic vacuole organization	4/68	112/18986	0.0357143	9.97164	5.70914	0.000698871	0.0238458	0.0191693	ATP6V0B/CHMP6/CHMP5/ATP6V1H	4
GO:0007094	mitotic spindle assembly checkpoint signaling	3/68	49/18986	0.0612245	17.0942	6.76293	0.000719551	0.0238458	0.0191693	ANAPC15/BUB3/SPC25	3
GO:0032506	cytokinetic process	3/68	49/18986	0.0612245	17.0942	6.76293	0.000719551	0.0238458	0.0191693	CHMP6/ANLN/CHMP5	3
GO:0071173	spindle assembly checkpoint signaling	3/68	49/18986	0.0612245	17.0942	6.76293	0.000719551	0.0238458	0.0191693	ANAPC15/BUB3/SPC25	3
GO:0071174	mitotic spindle checkpoint signaling	3/68	49/18986	0.0612245	17.0942	6.76293	0.000719551	0.0238458	0.0191693	ANAPC15/BUB3/SPC25	3
GO:0031577	spindle checkpoint signaling	3/68	50/18986	0.06	16.7524	6.68665	0.000763526	0.0238458	0.0191693	ANAPC15/BUB3/SPC25	3
GO:0032968	positive regulation of transcription elongation by RNA polymerase II	3/68	50/18986	0.06	16.7524	6.68665	0.000763526	0.0238458	0.0191693	MED1/ELL/MED30	3
GO:0000075	cell cycle checkpoint signaling	5/68	203/18986	0.0246305	6.87699	5.04711	0.000803064	0.0238458	0.0191693	ANAPC15/BUB3/SPC25/TRIAP1/CCND1	5
GO:0033046	negative regulation of sister chromatid segregation	3/68	51/18986	0.0588235	16.4239	6.61254	0.000809176	0.0238458	0.0191693	ANAPC15/BUB3/SPC25	3
GO:0033048	negative regulation of mitotic sister chromatid segregation	3/68	51/18986	0.0588235	16.4239	6.61254	0.000809176	0.0238458	0.0191693	ANAPC15/BUB3/SPC25	3
GO:0045841	negative regulation of mitotic metaphase/anaphase transition	3/68	51/18986	0.0588235	16.4239	6.61254	0.000809176	0.0238458	0.0191693	ANAPC15/BUB3/SPC25	3
GO:2000816	negative regulation of mitotic sister chromatid separation	3/68	51/18986	0.0588235	16.4239	6.61254	0.000809176	0.0238458	0.0191693	ANAPC15/BUB3/SPC25	3
GO:0097576	vacuole fusion	2/68	12/18986	0.166667	46.5343	9.45959	0.000815112	0.0238458	0.0191693	CHMP6/CHMP5	2
GO:0006403	RNA localization	5/68	204/18986	0.0245098	6.84328	5.03064	0.000820982	0.0238458	0.0191693	PABPN1/NUP153/ZNHIT3/NHP2/NOL6	5
GO:1902100	negative regulation of metaphase/anaphase transition of cell cycle	3/68	53/18986	0.0566038	15.8041	6.47042	0.000905602	0.0245654	0.0197478	ANAPC15/BUB3/SPC25	3
GO:1905819	negative regulation of chromosome separation	3/68	53/18986	0.0566038	15.8041	6.47042	0.000905602	0.0245654	0.0197478	ANAPC15/BUB3/SPC25	3
GO:0007088	regulation of mitotic nuclear division	4/68	121/18986	0.0330579	9.22995	5.44482	0.000933175	0.0245654	0.0197478	PKMYT1/ANAPC15/BUB3/SPC25	4
GO:0042254	ribosome biogenesis	6/68	317/18986	0.0189274	5.28465	4.61219	0.00094829	0.0245654	0.0197478	NIP7/RPS13/PWP2/ZNHIT3/NHP2/NOL6	6
GO:0051985	negative regulation of chromosome segregation	3/68	54/18986	0.0555556	15.5114	6.40223	0.000956426	0.0245654	0.0197478	ANAPC15/BUB3/SPC25	3
GO:0061795	Golgi lumen acidification	2/68	13/18986	0.153846	42.9548	9.07208	0.000961088	0.0245654	0.0197478	ATP6V0B/ATP6V1H	2
GO:0043353	enucleate erythrocyte differentiation	2/68	14/18986	0.142857	39.8866	8.72628	0.00111868	0.0263614	0.0211916	MED1/MAEA	2
GO:0046761	viral budding from plasma membrane	2/68	14/18986	0.142857	39.8866	8.72628	0.00111868	0.0263614	0.0211916	CHMP6/CHMP5	2
GO:0048388	endosomal lumen acidification	2/68	14/18986	0.142857	39.8866	8.72628	0.00111868	0.0263614	0.0211916	ATP6V0B/ATP6V1H	2
GO:0051177	meiotic sister chromatid cohesion	2/68	14/18986	0.142857	39.8866	8.72628	0.00111868	0.0263614	0.0211916	GTF2B/PPP2R1A	2
GO:0010948	negative regulation of cell cycle process	6/68	329/18986	0.0182371	5.0919	4.48874	0.00114814	0.0263614	0.0211916	PKMYT1/ANAPC15/BUB3/SPC25/TRIAP1/CCND1	6
GO:0032786	positive regulation of DNA-templated transcription, elongation	3/68	58/18986	0.0517241	14.4417	6.14664	0.0011777	0.0263614	0.0211916	MED1/ELL/MED30	3
GO:0033047	regulation of mitotic sister chromatid segregation	3/68	58/18986	0.0517241	14.4417	6.14664	0.0011777	0.0263614	0.0211916	ANAPC15/BUB3/SPC25	3
GO:0006486	protein glycosylation	5/68	223/18986	0.0224215	6.26022	4.73726	0.00122148	0.0263614	0.0211916	COG7/DPAGT1/OST4/DAD1/OGT	5
GO:0043413	macromolecule glycosylation	5/68	223/18986	0.0224215	6.26022	4.73726	0.00122148	0.0263614	0.0211916	COG7/DPAGT1/OST4/DAD1/OGT	5
GO:0045839	negative regulation of mitotic nuclear division	3/68	59/18986	0.0508475	14.1969	6.08667	0.00123763	0.0263614	0.0211916	ANAPC15/BUB3/SPC25	3
GO:0046753	non-lytic viral release	2/68	15/18986	0.133333	37.2275	8.41512	0.0012878	0.0265453	0.0213394	CHMP6/CHMP5	2
GO:0097212	lysosomal membrane organization	2/68	15/18986	0.133333	37.2275	8.41512	0.0012878	0.0265453	0.0213394	CHMP6/CHMP5	2
GO:0006913	nucleocytoplasmic transport	6/68	340/18986	0.0176471	4.92716	4.38074	0.00135842	0.0267841	0.0215314	RBM22/MED1/PABPN1/NUP153/AHCYL1/NOL6	6
GO:0051169	nuclear transport	6/68	340/18986	0.0176471	4.92716	4.38074	0.00135842	0.0267841	0.0215314	RBM22/MED1/PABPN1/NUP153/AHCYL1/NOL6	6
GO:0007052	mitotic spindle organization	4/68	134/18986	0.0298507	8.3345	5.10818	0.00136226	0.0267841	0.0215314	SPC25/NUDC/CHMP6/CHMP5	4
GO:0002244	hematopoietic progenitor cell differentiation	4/68	135/18986	0.0296296	8.27277	5.08419	0.0014001	0.0271111	0.0217943	CIAO3/PDCD2/MED1/ANLN	4
GO:0010965	regulation of mitotic sister chromatid separation	3/68	62/18986	0.0483871	13.51	5.91517	0.00142884	0.0272545	0.0219096	ANAPC15/BUB3/SPC25	3
GO:0007080	mitotic metaphase chromosome alignment	3/68	63/18986	0.047619	13.2955	5.86063	0.00149645	0.0281245	0.022609	NUDC/CHMP6/CHMP5	3
GO:1901987	regulation of cell cycle phase transition	7/68	479/18986	0.0146138	4.08025	4.09363	0.00160059	0.0296457	0.0238318	PKMYT1/ANAPC15/BUB3/SPC25/ANLN/TRIAP1/CCND1	7
GO:0032510	endosome to lysosome transport via multivesicular body sorting pathway	2/68	17/18986	0.117647	32.8478	7.87595	0.00166031	0.0303125	0.0243678	CHMP6/CHMP5	2
GO:0070085	glycosylation	5/68	242/18986	0.0206612	5.76872	4.4761	0.00175124	0.0308605	0.0248084	COG7/DPAGT1/OST4/DAD1/OGT	5
GO:0006903	vesicle targeting	3/68	67/18986	0.0447761	12.5018	5.65424	0.00178691	0.0308605	0.0248084	SNAP23/TRAPPC8/PREB	3
GO:0051123	RNA polymerase II preinitiation complex assembly	3/68	67/18986	0.0447761	12.5018	5.65424	0.00178691	0.0308605	0.0248084	GTF2B/MED1/MED30	3
GO:0051784	negative regulation of nuclear division	3/68	67/18986	0.0447761	12.5018	5.65424	0.00178691	0.0308605	0.0248084	ANAPC15/BUB3/SPC25	3
GO:0051783	regulation of nuclear division	4/68	151/18986	0.0264901	7.39618	4.73095	0.00210979	0.0359508	0.0289004	PKMYT1/ANAPC15/BUB3/SPC25	4
GO:0006997	nucleus organization	4/68	153/18986	0.0261438	7.2995	4.69045	0.00221313	0.0372155	0.0299171	WDR73/CHMP6/NUP153/CHMP5	4
GO:0061952	midbody abscission	2/68	20/18986	0.1	27.9206	7.22161	0.00230352	0.0382325	0.0307346	CHMP6/CHMP5	2
GO:0006487	protein N-linked glycosylation	3/68	74/18986	0.0405405	11.3192	5.33229	0.00237526	0.0389177	0.0312855	DPAGT1/OST4/DAD1	3
GO:0032008	positive regulation of TOR signaling	3/68	75/18986	0.04	11.1682	5.28982	0.00246794	0.0399244	0.0320947	RRAGA/RICTOR/OGT	3
GO:1905818	regulation of chromosome separation	3/68	77/18986	0.038961	10.8782	5.20726	0.00265994	0.0424926	0.0341593	ANAPC15/BUB3/SPC25	3
GO:0016072	rRNA metabolic process	5/68	268/18986	0.0186567	5.20906	4.1605	0.00272744	0.0429238	0.0345059	PWP2/ZNHIT3/NHP2/PELO/NOL6	5
GO:0039702	viral budding via host ESCRT complex	2/68	22/18986	0.0909091	25.3824	6.86032	0.00278769	0.0429238	0.0345059	CHMP6/CHMP5	2
GO:1902774	late endosome to lysosome transport	2/68	22/18986	0.0909091	25.3824	6.86032	0.00278769	0.0429238	0.0345059	CHMP6/CHMP5	2
GO:1902850	microtubule cytoskeleton organization involved in mitosis	4/68	167/18986	0.0239521	6.68757	4.42597	0.00303618	0.0461742	0.0371188	SPC25/NUDC/CHMP6/CHMP5	4
GO:0070897	transcription preinitiation complex assembly	3/68	81/18986	0.037037	10.341	5.05089	0.00307105	0.0461742	0.0371188	GTF2B/MED1/MED30	3
GO:0007042	lysosomal lumen acidification	2/68	24/18986	0.0833333	23.2672	6.54411	0.00331541	0.0487022	0.0391511	ATP6V0B/ATP6V1H	2
GO:1901673	regulation of mitotic spindle assembly	2/68	24/18986	0.0833333	23.2672	6.54411	0.00331541	0.0487022	0.0391511	CHMP6/CHMP5	2
