## Supplementary material for "Systematic analysis of genetic vulnerabilities caused by chromosome loss events in cancer": Table S4

### Sheet: Overview
	Supplementary Table 4. Comparing the DDX3X-LOY relationship with other aneuploidy-associated and clinical vulnerabilities.
	Supplementary Table 4 summarizes the dependency scores of potential therapeutic targets from published aneuploidy-associated dependencies and clinically relevant vulnerabilities, compared with the DDX3X dependency in cancers with loss of the Y chromosome.
	A. Comparing DDX3X-LOY with published aneuploidy-associated dependencies.
	B. Comparing DDX3X-LOY with clinical biomarker-vulnerability pairs.

### Sheet: A - Aneuploidy-associated
Vulnerability	Biomarker	Comparison method	Δ Median dependency	P value	Publication / PMID
DDX3X	loss of Y	LOY vs. non LOY. LOY was defined as the absence of detectable copy number across 25 Y-linked genes and the absence of detectable DDX3Y expression. Non LOY was defined as detectable copy number across 25 Y-linked genes and detectable DDX3Y expression. Cell lines of female origin were excluded.	-0.772	4.77e-41	This work
KIF18A	high aneuploidy	Top quartile of aneuploidy scores vs. bottom quartile of aneuploidy scores on DepMap.	-0.415	3.93e-08	33505028
KIF18A	whole genome duplication	Whole genome duplication vs. non-whole genome duplication	-0.31	3.05e-09	33505027
UBR4	high aneuploidy	Top quartile of aneuploidy scores vs. bottom quartile of aneuploidy scores	-0.293	1.4e-08	Kathiresan 2023 (bioRxiv)
PPP2CA	loss of 8p	Loss of 8p cell lines vs. non loss of 8p cell lines. Cell lines with aneuploidy scores above 27 or below 7 were excluded.	-0.25	2.61e-07	This work
UBE2H	high aneuploidy	Top quartile of aneuploidy scores vs. bottom quartile of aneuploidy scores	-0.16	1.11e-09	42094535
NDE1	loss of 17p	Loss of 17p cell lines vs. non loss of 17p cell lines. Cell lines with aneuploidy scores above 27 or below 7 were excluded.	-0.14	4.94e-08	41727127
VPS4A	loss of 18q	Loss of 18q cell lines vs. non loss of 18p cell lines. Cell lines with aneuploidy scores above 27 or below 7 were excluded.	-0.129	2.21e-08	33326793
VPS4B	loss of 16q	Loss of 16q cell lines vs. non loss of 16q cell lines. Cell lines with aneuploidy scores above 27 or below 7 were excluded.	-0.103	0.000601	33326793
BUB1B	whole genome duplication	Whole genome duplication vs. non-whole genome duplication	-0.093	2.87e-05	33505027
SLC25A28	loss of 8p	Loss of 8p cell lines vs. non loss of 8p cell lines. Cell lines with aneuploidy scores above 27 or below 7 were excluded.	-0.054	0.016	38886830
PKMYT1	gain of 19q	Gain of 19q cell lines vs. non gain of 19q cell lines. Cell lines with aneuploidy scores above 27 or below 7 were excluded.	-0.042	0.06	35444283
MAGOHB	loss of 1p	Loss of 1p cell lines vs. non loss of 1p cell lines. Cell lines with aneuploidy scores above 27 or below 7 were excluded.	-0.015	0.031	29955178
SREBF2	gain of 3q	Gain of 3q cell lines vs. non gain of 3q cell lines. Cell lines with aneuploidy scores above 27 or below 7 were excluded.	-0.014	0.049	42146413
NUDT17	loss of 8p	Loss of 8p cell lines vs. non loss of 8p cell lines. Cell lines with aneuploidy scores above 27 or below 7 were excluded.	-0.009	0.279	38134284
ENO2	loss of 1p	Loss of 1p cell lines vs. non loss of 1p cell lines. Cell lines with aneuploidy scores above 27 or below 7 were excluded.	-0.006	0.448	22895339
SREBF1	gain of 3q	Gain of 3q cell lines vs. non gain of 3q cell lines. Cell lines with aneuploidy scores above 27 or below 7 were excluded.	-0.001	0.701	42146413
MAD2L1	whole genome duplication	Whole genome duplication vs. non-whole genome duplication	0.015	0.579	33505027
RAF1	high aneuploidy	Top quartile of aneuploidy scores vs. bottom quartile of aneuploidy scores	0.023	0.784	39251587
PRMT5	loss of 9p	Loss of 9p cell lines vs. non loss of 9p cell lines. Cell lines with aneuploidy scores above 27 or below 7 were excluded.	0.034	0.549	26912580
AURKB	loss of 17p	Loss of 17p cell lines vs. non loss of 17p cell lines. Cell lines with aneuploidy scores above 27 or below 7 were excluded.	0.036	0.934	Winkler 2025 (bioRxiv)
POLE	high aneuploidy	Top quartile of aneuploidy scores vs. bottom quartile of aneuploidy scores	0.037	0.829	42258764
DHODH	high aneuploidy	Top quartile of aneuploidy scores vs. bottom quartile of aneuploidy scores	0.054	1	40324880

### Sheet: B - Clinical Vulnerability
Vulnerability	Biomarker	Comparison method	Δ Median dependency	P value	Publication / PMID
KRAS	KRAS hotspot mutation	Hotspot mutation vs. no hotspot mutation	-1.48	6.27e-63	30971826
BRAF	BRAF hotspot mutation	Hotspot mutation vs. no hotspot mutation	-1.03	6.43e-36	30971826
CDK4	CDK4 amplification	Copy number ≥ 2.0 vs. < 2.0	-0.801	4.65e-09	25028469
DDX3X	loss of Y	LOY vs. non LOY. LOY was defined as the absence of detectable copy number across 25 Y-linked genes and the absence of detectable DDX3Y expression. Non LOY was defined as detectable copy number across 25 Y-linked genes and detectable DDX3Y expression. Cell lines of female origin were excluded.	-0.772	4.77e-41	This work
ERBB2	ERBB2 amplification	Copy number ≥ 2.0 vs. < 2.0	-0.72	4e-13	30971826
CTNNB1	CTNNB1 hotspot mutation	Hotspot mutation vs. no hotspot mutation	-0.701	4.95e-09	12060769
EZH2	EZH2 hotspot mutation	Hotspot mutation vs. no hotspot mutation	-0.594	0.008	23680150
CDK2	CCNE1 amplification	Copy number ≥ 2.0 vs. < 2.0	-0.593	1.54e-05	24004674
PIK3CA	PIK3CA hotspot mutation	Hotspot mutation vs. no hotspot mutation	-0.525	9.03e-28	30971826
WRN	microsatellite instability	MSI-high vs. not MSI-high	-0.447	1.99e-12	30971823
MAP2K1	MAP2K1 hotspot mutation	Hotspot mutation vs. no hotspot mutation	-0.393	0.008	39869838
CTNNB1	APC damaging mutation	Damaging mutation vs. no damaging mutation	-0.33	6.04e-07	12060769
ERBB2	ERBB2 hotspot mutation	Hotspot mutation vs. no hotspot mutation	-0.292	0.001	30449325
PRMT5	MTAP homozygous deletion	Copy number ≤ 0.4 vs. > 0.4	-0.207	4.84e-16	26912360
FGFR3	FGFR3 hotspot mutation	Hotspot mutation vs. no hotspot mutation	-0.16	0.036	17384684
PKMYT1	CCNE1 amplification	Copy number ≥ 2.0 vs. < 2.0	-0.076	0.044	35444283
EGFR	EGFR hotspot mutation	Hotspot mutation vs. no hotspot mutation	0.029	0.344	36961816
