## Supplementary material for "Systematic analysis of genetic vulnerabilities caused by chromosome loss events in cancer": Table S5

### Sheet: Overview
	Supplementary Table 5. Materials used in this work
	Sequences and details of guide RNAs, qPCR primers, TaqMan probes, antibodies, and cDNA plasmids used in this work.
	A. Guide RNA sequences for CRISPR knockout
	B. Guide RNA sequences for CRISPRi knockdown
	C. cDNA plasmids
	D. TaqMan probes
	E. DNA primers
	F. Antibodies

### Sheet: A - gRNA KO
	A. CRISPR knockout guides
	Competition assays
	Gene	Guide number	Sequence
	Rosa26	1	ACAGCAAGTTGTCTAACCCG
	AAVS1	1	ACTGTTGACGGCGGCGATGT
	AAVS1	2	GCTGATACCGTCGGCGTTGG
	DDX3X	1	TCTCGGTTCCTTAAATGAGG
	DDX3X	2	GCACCACCATAAACCACGCA
	DDX3X	3	TAGCACTAAACATCATAGTG
	CDK9	1	CCAGAGTGTCACCACACGGT
	CDK9	2	AAGCTCGCCAAGATCGGCCA
	CDC7	1	AGTTATTGCTATGCCATATC
	CDC7	2	ATATTCCCGTACTTCTTGAA
	PPP2CA	2	CTGTCTGTGGAGATGTGCAT
	PPP2CA	4	ACATGTGGCTCGCCTCTACG
	PPP2CA	5	GATATAACTGGTGCCATGAC
	PPP2CA	6	AACGCATCACCATTCTTCGA
	Testing off-target mutagenesis
	Gene	Guide number	Sequence
	PPP2CA	1	ACATCGAACCTCTTGCACGT
	PPP2CA	2	CTGTCTGTGGAGATGTGCAT
	PPP2CA	3	GGACGAGAAGGTGTTCACCA
	PPP2CA	4	TACAGCTCACCTTCTCGCAG
	Rosa26	1	ACAGCAAGTTGTCTAACCCG
	AAVS1	1	ACTGTTGACGGCGGCGATGT
	AAVS1	2	GCTGATACCGTCGGCGTTGG
	non-targeting	1	AAAACAGGACGATGTGCGGC
	TYMS	1	CCTGCATGCCGAATACCGAC
	TYMS	2	CTGCATGCCGAATACCGACA
	TYMS	3	GATTCTCCACCAGAGAAGAA
	TYMS	4	GCTAAAGAGCTGTCTTCCAA
	PPP2R1A	1	ACTTGTCAGCCACCATGTAG
	PPP2R1A	2	GCGCAGAGTGGGCATCACCA
	PPP2R1A	3	GGTGGCTGACAAGTTCACAG
	PPP2R1A	4	TCACAGCACTGGACACTCGG
	FBXW11	1	AGACTATAGAATCTAACTGG
	FBXW11	2	CGAATGTGTCATTATCAGCA
	FBXW11	3	GCTCATCATACTGCAGACAG
	FBXW11	4	TGCCGCTCTGAAAATAGTAA

### Sheet: B - gRNA CRISPRi
	B. CRISPRi guides
	Gene	Guide number	Sequence
	non-targeting	1	GCGCCAAACGTGCCCTGACGG
	PPP2CA	1	GGAGCCTCAGCGAGCGGAGG
	PPP2CA	2	TCTGGAGCCTCAGCGAGCGG

### Sheet: C - cDNA
	C. cDNA plasmids
	Plasmid	Vector name	Addgene number	Purchased from	Insert / variant	Mammalian marker	Bacterial selection
	pGen-EF-1α-PPP2CA	pGen-vector	TBD	N/A	PPP2CA with Synonymous mutation (G56G and G60G)	Puromycin	Amp
	pGen-EF-1α-PPP2CB	pGen-vector	TBD	N/A	PPP2CB	Puromycin	Amp
	pGen-EF-1α-PPP2CA D88G	pGen-vector	TBD	N/A	PPP2CA with Synonymous mutation (G56G and G60G) + D88G	Puromycin	Amp
	pLV_mCherry-EF-1α-DDX3X	N/A	TBD	VectorBuilder	DDX3X Synonymous mutation (R376R)	Puromycin	Amp
	pLV_mCherry-EF-1α-DDX3Y	N/A	TBD	VectorBuilder	DDX3Y	Puromycin	Amp
	pLV_mCherry-EF-1α-DDX3X R326A	N/A	TBD	VectorBuilder	DDX3X Synonymous mutation (R376R) + R326A	Puromycin	Amp
	pLV-EF-1α-DDX3X-FKBP12 F36V	LentiV_Cas9_puro	TBD	N/A	DDX3X-FKBP12 F36V	Puromycin	Amp

### Sheet: D - TaqMan Probes
	D. TaqMan probes
	Gene	Chromosome location	Cytoband	Supplier
	USH2A	Chr.1:216024020	1q41	Life Technologies Corporation 4400291
	SRY	Chr.Y:2787466	Yp11.2	Life Technologies Corporation 4400291
	EIF1AY	Chr.Y:20590229	Yq11.223	Life Technologies Corporation 4400291
	DDX3Y	Chr.Y:12912739	Yq11.221	Life Technologies Corporation 4400291
	PPP2CB	Chr.8:30797585	8p12	Life Technologies Corporation 4400291

### Sheet: E - Primer
	E. qPCR primers
	Gene	Primer set number	Forward primer	Reverse primer
	DDX3X	1	AGCAGTTTTGGATCTCGTAGTG	ACTGTTTCCACCACGTTCAAAT
	DDX3X	2	ACGAGAGAGTTGGCAGTACAG	ATAAACCACGCAAGGACGAAC
	DDX3Y	2	TCCGCTATTCGGTCTCACAC	CCTTTGCTCGCTGTACTTGC
	DDX3Y	3	GCAAGTACAGCGAGCAAAGG	TGCTGCAACTCCAACCTGAA
	GAPDH	1	TGCACCACCAACTGCTTAGC	GGCATGGACTGTGGTCATGAG
	PPP2CA	1	GCACTTGATCGCCTACAAGA	GCTCTAGACACCAACGTGAG
	PPP2CB	1	TGCCAATGGTCTCACACTGG	GCCTGGTTCCCACAACGATA

### Sheet: F - Antibody
	F. Antibodies
	Primary antibodies
	Antibody	Catalog number	Company	Dilution
	Anti-GAPDH	97166	Cell Signaling	1:1000
	Anti-DDX3X	VMA00543	BioRad	1:1000
	Anti-FLAG	A8592	Sigma-Aldrich	1:2000
	Anti- α-Tubulin	3873S	Cell Signaling	1:1000
	Anti-PPP2CA	13482-1-AP	Proteintech	1:1000
	Anti-PPP2CB	ab168371	abcam	1:1000
	Anti-cleaved PARP	5625T	Cell Signaling	1:1000
	Secondary antibodies
	Antibody	Catalog number	Company	Dilution
	Goat anti-Mouse	31430	Invitrogen	1:5000
	Goat Anti-Rabbit	ab6721	abcam	1:2500
